# Ancient balancing selection maintains incompatible versions of a conserved metabolic pathway in yeast

**DOI:** 10.1101/829325

**Authors:** James Boocock, Meru J Sadhu, Joshua S Bloom, Leonid Kruglyak

## Abstract

Differences in nutrient availability have led to the evolution of diverse metabolic strategies across species, but within species these strategies are expected to be similar. Here, we discovered that the galactose metabolic pathway in the yeast *Saccharomyces cerevisiae* exists in two functionally distinct, incompatible states maintained by ancient balancing selection. We identified a genetic interaction for growth in galactose among the metabolic genes *GAL2, GAL1/10/7*, and *PGM1*. We engineered strains with all allelic combinations at these loci and showed that the reference allele of *PGM1* is incompatible with the alternative alleles of the other genes. We observed a strong signature of ancient balancing selection at all three loci and found that the alternative alleles diverged from the reference alleles before the birth of the *Saccharomyces sensu stricto* species cluster 10-20 million years ago. Strains with the alternative alleles are found primarily in galactose-rich dairy environments, and they grow faster in galactose, but slower in glucose, revealing a tradeoff on which balancing selection may have acted.
