## Supplementary material for "Ancient balancing selection maintains incompatible versions of a conserved metabolic pathway in yeast": TableS2

### Sheet: S2
Strain	Parent(s)	Genotype/details	Source	Comments
CBS2888 (Box A1 C3)		Mata ΔHO::KanMX	Bloom et al, 2019
BY4742		Mat⍺ his3Δ1 leu2Δ0 ura3Δ0 lys2Δ0
YLK3221	BY4741	Mata met15Δ his3Δ1 leu2Δ0 ura3Δ0 nej1Δ::KanMX [p415 GalL-Cas9-Cyc1t]	Sadhu et al, 2016
YLK3293	YLK3221	Mata met15Δ his3Δ1 leu2Δ0 ura3Δ0 nej1Δ::KanMX [pRS414-TEF1p-Cas9-CYC1t-NatMx]	This study
YLK3267	YLK3221	ΔPGM1(-1769 to -1)::cbsPGM1(-2924,-1)	This study
YLK3268	YLK3221	ΔGAL2(-961 to 2182)::cbsGAL2(-780 to 4903)	This study
YLK3269	YLK3293	ΔGAL1/10/7(-723 to 7016)::cbsGAL1/10/7(-881 to 6771)	This study
YLK3270	YLK3269/YLK3268	Mat⍺ ΔGAL2(-961 to 2182)::cbsGAL2(-780 to 4903)	This study
YLK3271	YLK3270/YLK3269	Mata/⍺ met15Δ/met15Δ his3Δ1/his3Δ1 leu2Δ0/leu2Δ0 ura3Δ0/ura3Δ0 nej1Δ::KanMX/nej1Δ::KanMX ΔGAL2(-961 to 2182)::cbsGAL2(-780 to 4903/GAL2 ΔGAL1/10/7(-723 to 7016)::cbsGAL1/10/7(-881 to 6771)/GAL7 ΔPGM1(-1769 to -1)::cbsPGM1(-2924,-1)/PGM1	This study
YLK3272	YLK3271	Mat⍺	This study
YLK3273	YLK3271	Mata	This study
YLK3274	YLK3271	Mat⍺ ΔPGM1(-1769 to -1)::cbsPGM1(-2924,-1)	This study
YLK3275	YLK3271	Mata ΔPGM1(-1769 to -1)::cbsPGM1(-2924,-1)	This study
YLK3276	YLK3271	Mata ΔGAL1/10/7(-723 to 7016)::cbsGAL1/10/7(-881 to 6771)	This study
YLK3277	YLK3271	Mata ΔGAL1/10/7(-723 to 7016)::cbsGAL1/10/7(-881 to 6771)	This study
YLK3278	YLK3271	Mat⍺ ΔPGM1(-1769 to -1)::cbsPGM1(-2924,-1) ΔGAL1/10/7(-723 to 7016)::cbsGAL1/10/7(-881 to 6771)	This study
YLK3279	YLK3271	Mata ΔPGM1(-1769 to -1)::cbsPGM1(-2924,-1) ΔGAL1/10/7(-723 to 7016)::cbsGAL1/10/7(-881 to 6771)	This study
YLK3280	YLK3271	Mat⍺ ΔGAL2(-961 to 2182)::cbsGAL2(-780 to 4903)	This study
YLK3281	YLK3271	Mat⍺ ΔGAL2(-961 to 2182)::cbsGAL2(-780 to 4903)	This study
YLK3282	YLK3271	Mata ΔPGM1(-1769 to -1)::cbsPGM1(-2924,-1) ΔGAL2(-961 to 2182)::cbsGAL2(-780 to 4903)	This study
YLK3283	YLK3271	Mata ΔPGM1(-1769 to -1)::cbsPGM1(-2924,-1) ΔGAL2(-961 to 2182)::cbsGAL2(-780 to 4903)	This study
YLK3284	YLK3271	Mat⍺ ΔGAL1/10/7(-723 to 7016)::cbsGAL1/10/7(-881 to 6771) ΔGAL2(-961 to 2182)::cbsGAL2(-780 to 4903)	This study
YLK3285	YLK3271	Mata ΔGAL1/10/7(-723 to 7016)::cbsGAL1/10/7(-881 to 6771) ΔGAL2(-961 to 2182)::cbsGAL2(-780 to 4903)	This study
YLK3286	YLK3271	Mat⍺ ΔPGM1(-1769 to -1)::cbsPGM1(-2924,-1) ΔGAL1/10/7(-723 to 7016)::cbsGAL1/10/7(-881 to 6771) ΔGAL2(-961 to 2182)::cbsGAL2(-780 to 4903)	This study
YLK3287	YLK3271	Mata ΔPGM1(-1769 to -1)::cbsPGM1(-2924,-1) ΔGAL1/10/7(-723 to 7016)::cbsGAL1/10/7(-881 to 6771) ΔGAL2(-961 to 2182)::cbsGAL2(-780 to 4903)	This study
YLK3288	YLK3286	Mat⍺ ΔPGM1(-1769 to -1)::cbsPGM1(-2924,-1) ΔGAL1/10/7(-723 to 7016)::cbsGAL1/10/7(-881 to 6771) ΔGAL2(-961 to 2182)::cbsGAL2(-780 to 4903) ΔcbsPGM1-GAL4UAS	This study
YLK3289	YLK3286	Mat⍺ ΔPGM1(-1769 to -1)::cbsPGM1(-2924,-1) ΔGAL1/10/7(-723 to 7016)::cbsGAL1/10/7(-881 to 6771) ΔGAL2(-961 to 2182)::cbsGAL2(-780 to 4903) ΔcbsPGM1-GAL4UAS	This study
YLK3290	YLK3287	Mata ΔPGM1(-1769 to -1)::cbsPGM1(-2924,-1) ΔGAL1/10/7(-723 to 7016)::cbsGAL1/10/7(-881 to 6771) ΔGAL2(-961 to 2182)::cbsGAL2(-780 to 4903) ΔcbsPGM1-GAL4UAS	This study
YLK3291	YLK3287	Mata ΔPGM1(-1769 to -1)::cbsPGM1(-2924,-1) ΔGAL1/10/7(-723 to 7016)::cbsGAL1/10/7(-881 to 6771) ΔGAL2(-961 to 2182)::cbsGAL2(-780 to 4903) ΔcbsPGM1-GAL4UAS	This study
YLK3292	YLK1881/ CBS2888	Mata/⍺ BYxCBS2888 MatA ho∆::KanMX (Box A1 C3)	This study
Diploid Parent	Parent 1	Parent 2		Magic Marker Plasmid (if used)	Number of Segregants Analyzed
YLK3004	YJM981 MatAlpha ho∆::HphMX (yST191)	CBS2888 MatA ho∆::KanMX (Box A1 C3)	Bloom et al, 2019	MF2 p41Nat	867
YLK3043	CBS2888 MatA ho∆::KanMX (Box A1 C3)	Clib219 MatAlpha ho∆::HphMX (yST195)	Bloom et al, 2019	MF2 p41Nat	943
