## Supplementary material for "Ancient balancing selection maintains incompatible versions of a conserved metabolic pathway in yeast": TableS3

### Sheet: Sheet1
ID	Name	Sequence
2	F GAL7	GCAACACATAGTCTTCGGCGGGCTTCCATGTCGATGCCATCCCTAAACCTAATTATTATTGTCCCC
3	R GAL7	TTGAAGAGCCGCTTAAATGTAATGATAGATTGTCTGGCATTTTTCTTCTCTCTACACTTTCTATACGTAAG
4	F PGM1 Promoter	GATATGCAGCAAAATATCCTGGGACTGCTCTGAGTGACATTATTGAATGGTGGCTGGTGTTATTC
5	R PGM1 Promoter	TATAAGCAACTGTTGGTACAGAATCTATTAGAAGTGACATTTCTTCACGGAATTAGCTATTTTTATTCTTTCAC
6	F GAL2	TAGAATTAACCAAGACATCAAGAAGGTCAAACTTCTGTAATCCTTGAGAACTAGCGCATTC
7	R GAL2	AAGATAAACAAATGAGTGTATATGTCCTCACTTTCATTTTAGTATTTG
31	JB_31 PGM1_GUIDE1_F	TTC TCC GCA GTG AAA GAT AGG TGA CCT GAC ATT GTT GAA TAA CTG TGT TTT AGA GCA TGC AAA TGC AAG
32	JB_32 PGM1_GUIDE1_R	CTT AAG CTT TCG CTT TCT AAA ACA TTT TTG CAC TAT TGA ACC GGA GCT CAT TTA TCT TTC ACT GCG
45	JB GAL2 F1	ttctccgcagtgaaagataGGTGACCCTCTTGTGTCTTTGTTATATgttttagaGCATGCAAATGCAAG
46	JB GAL2 R1	CTTAAGCTTTCGCTTtctaaaacGGATCGTTCGAACATTCTCAGAGCTCatttatctttcactgcg
49	JB GAL7 F	ttctccgcagtgaaagataGGTGACCATTCTGAAAACCAAAGACTGgttttagaGCATGCAAATGCAAG
50	JB GAL7 R	CTTAAGCTTTCGCTTtctaaaacATTCTTATTATGCGTAGGAAGAGCTCatttatctttcactgcg
127	CBS_REP_RM_GAL4BSF	CTC GCA GAC TAC GAA GAA TAT CAG TTC GGT TAA CAG TCA TAC GAA ACC GTG TCA ACT AAA ACA GGT AAA GAT GGA GAT ATA GC
128	CBS_REP_RM_GAL4BSR	GCT ATA TCT CCA TCT TTA CCT GTT TTA GTT GAC ACG GTT TCG TAT GAC TGT TAA CCG AAC TGA TAT TCT TCG TAG TCT GCG AG
