## Supplementary material for "Ancient balancing selection maintains incompatible versions of a conserved metabolic pathway in yeast": TableS4

### Sheet: Sheet1
ID	Insert	Source	Addgene	Comments
PLK77	p415 GalL-Cas9-Cyc1t	DiCarlo et al, 2013	https://www.addgene.org/43804/
PLK88	SNR52p-gRNA(BstEII/SphI).CAN1.Y-SUP4t	Sadhu et al, 2018	https://www.addgene.org/98814/
PLK91	pRS414-TEF1p-Cas9-CYC1t-NatMx	This study		Consitutive CAS9 in plasmid with NatMX
PLK104	2 gRNAs targeting the ends of PNC1	This study		2-gRNA plasmid used for cloning
PLK118	2 gRNAs targetting the ends of the reference GAL1/10/7 region	This study		Cloned insert into PLK104 cut with BstEII/SacI
PLK119	2 gRNAS targetting the ends of the reference GAL2 region	This study		Cloned insert into PLK104 cut with BstEII/SacI
PLK117	2 gRNAs targettting the ends of the PGM1 reference promoter	This study		Cloned insert into PLK104 cut with BstEII/SacI
PLK120	SNR52p-gRNA(BstEII/SphI).DIV GAL4-UAS PGM1.Y-SUP4t	This study
