## Supplementary material for "Ancient balancing selection maintains incompatible versions of a conserved metabolic pathway in yeast": TableS5

### Sheet: a
Gene name	Growth condition	Medium	Alternatiwe count	Reference count	Log2 allelic fold-change	P-value (unadj)	P-value (adj)	Gene
YAL022C	Mid-log	2% GAL	26	118	-2.1822	3.35959e-15	1.31951e-13	FUN26
YAL035W	Mid-log	2% GAL	101	779	-2.94727	1.90644e-130	9.68822e-128	FUN12
YBR011C	Mid-log	2% GAL	636	119	2.41807	3.75119e-86	1.01531e-83	IPP1
YBR195C	Mid-log	2% GAL	12	50	-2.05889	1.21438e-06	1.78719e-05	MSI1
YCL040W	Mid-log	2% GAL	8	62	-2.9542	1.82677e-11	5.05988e-10	GLK1
YCL043C	Mid-log	2% GAL	8	34	-2.08746	6.87711e-05	0.000692187	PDI1
YDL046W	Mid-log	2% GAL	82	438	-2.41724	9.10032e-60	1.5521e-57	NPC2
YDR103W	Mid-log	2% GAL	7	32	-2.19265	7.02548e-05	0.000705978	STE5
YDR192C	Mid-log	2% GAL	9	49	-2.44478	8.9594e-08	1.59128e-06	NUP42
YDR423C	Mid-log	2% GAL	9	61	-2.76081	1.28439e-10	3.29038e-09	CAD1
YDR441C	Mid-log	2% GAL	7	52	-2.89308	1.35899e-09	3.11605e-08	APT2
YDR510W	Mid-log	2% GAL	494	73	2.75854	8.76389e-78	2.03953e-75	SMT3
YER041W	Mid-log	2% GAL	16	65	-2.02237	3.6414e-08	6.8954e-07	YEN1
YFR024C-A	Mid-log	2% GAL	38	195	-2.3594	1.28225e-26	8.84466e-25	LSB3
YGL056C	Mid-log	2% GAL	52	8	2.70044	5.20569e-09	1.10509e-07	SDS23
YGL179C	Mid-log	2% GAL	6	28	-2.22239	0.000195126	0.00175156	TOS3
YGR091W	Mid-log	2% GAL	6	26	-2.11548	0.000535053	0.00419765	PRP31
YGR234W	Mid-log	2% GAL	334	79	2.07992	2.15299e-38	2.22455e-36	YHB1
YHL048W	Mid-log	2% GAL	38	245	-2.68871	3.17271e-38	3.23786e-36	COS8
YHR216W	Mid-log	2% GAL	78	364	-2.22239	3.15205e-45	3.98423e-43	IMD2
YIL070C	Mid-log	2% GAL	65	496	-2.93183	3.75336e-83	9.73566e-81	MAM33
YIL084C	Mid-log	2% GAL	28	6	2.22239	0.000195126	0.00175156	SDS3
YIL169C	Mid-log	2% GAL	108	8	3.75489	1.64923e-23	1.02158e-21	CSS1
YJL127C	Mid-log	2% GAL	72	11	2.71049	3.91812e-12	1.15189e-10	SPT10
YJL213W	Mid-log	2% GAL	291	54	2.42999	2.04389e-40	2.23223e-38	NA
YJL214W	Mid-log	2% GAL	68	13	2.38702	3.80839e-10	9.32476e-09	HXT8
YJR113C	Mid-log	2% GAL	19	111	-2.54649	5.32297e-17	2.43206e-15	RSM7
YKL132C	Mid-log	2% GAL	6	34	-2.5025	8.36458e-06	0.000104754	RMA1
YKR092C	Mid-log	2% GAL	383	77	2.31441	7.32233e-50	1.00183e-47	SRP40
YLL008W	Mid-log	2% GAL	25	314	-3.65076	9.07911e-65	1.65021e-62	DRS1
YLR052W	Mid-log	2% GAL	11	58	-2.39855	7.55583e-09	1.56399e-07	IES3
YLR128W	Mid-log	2% GAL	61	13	2.2303	1.39365e-08	2.7674e-07	DCN1
YLR237W	Mid-log	2% GAL	285	65	2.13245	5.54571e-34	4.89694e-32	THI7
YLR350W	Mid-log	2% GAL	72	15	2.26303	4.26054e-10	1.03706e-08	ORM2
YML085C	Mid-log	2% GAL	161	39	2.04551	8.32383e-19	4.16208e-17	TUB1
YMR091C	Mid-log	2% GAL	97	22	2.14048	1.99188e-12	6.04874e-11	NPL6
YMR319C	Mid-log	2% GAL	88	656	-2.89812	3.15856e-108	1.12359e-105	FET4
YNL097C	Mid-log	2% GAL	8	38	-2.24793	9.2477e-06	0.000114737	PHO23
YOL159C	Mid-log	2% GAL	129	32	2.01123	5.24272e-15	2.04302e-13	CSS3
YOR131C	Mid-log	2% GAL	6	62	-3.36923	8.18195e-13	2.56598e-11	NA
YOR162C	Mid-log	2% GAL	12	50	-2.05889	1.21438e-06	1.78719e-05	YRR1
YOR285W	Mid-log	2% GAL	63	286	-2.18259	4.56404e-35	4.20923e-33	RDL1
YPL248C	Mid-log	2% GAL	6	67	-3.48113	3.94726e-14	1.42244e-12	GAL4
YPR194C	Mid-log	2% GAL	19	385	-4.34079	9.0412e-90	2.55835e-87	OPT2
YPR200C	Mid-log	2% GAL	9	39	-2.11548	1.52218e-05	0.000180323	ARR2
YAL046C	0.5 Hour	2% GLU	60	14	2.09954	6.22176e-08	1.13334e-06	BOL3
YBR017C	0.5 Hour	2% GLU	634	58	3.45036	2.07668e-123	9.23416e-121	KAP104
YBR131W	0.5 Hour	2% GLU	11	50	-2.18442	4.58883e-07	7.25962e-06	CCZ1
YBR183W	0.5 Hour	2% GLU	241	1046	-2.11778	9.4395e-120	4.05264e-117	YPC1
YDL243C	0.5 Hour	2% GLU	7	32	-2.19265	7.02548e-05	0.000705978	AAD4
YDR037W	0.5 Hour	2% GLU	11	45	-2.03242	5.37832e-06	7.045e-05	KRS1
YDR038C	0.5 Hour	2% GLU	292	12	4.60486	6.67807e-71	1.40924e-68	ENA5
YDR148C	0.5 Hour	2% GLU	474	113	2.06856	1.61504e-53	2.37965e-51	KGD2
YDR295C	0.5 Hour	2% GLU	59	12	2.29768	1.34777e-08	2.68057e-07	HDA2
YDR317W	0.5 Hour	2% GLU	6	47	-2.96963	5.80532e-09	1.22507e-07	HIM1
YDR345C	0.5 Hour	2% GLU	109	1695	-3.95889	0	0	HXT3
YDR369C	0.5 Hour	2% GLU	31	162	-2.38565	1.33023e-22	7.9625e-21	XRS2
YDR375C	0.5 Hour	2% GLU	56	13	2.10692	1.68376e-07	2.86194e-06	BCS1
YER062C	0.5 Hour	2% GLU	429	94	2.19024	4.01968e-52	5.71966e-50	GPP2
YFL059W	0.5 Hour	2% GLU	140	14	3.32193	2.55759e-27	1.83007e-25	SNZ3
YFR027W	0.5 Hour	2% GLU	50	6	3.05889	1.01821e-09	2.37401e-08	ECO1
YGL197W	0.5 Hour	2% GLU	9	58	-2.68806	6.8115e-10	1.61845e-08	MDS3
YGL233W	0.5 Hour	2% GLU	1012	181	2.48315	2.06415e-140	1.19534e-137	SEC15
YGL263W	0.5 Hour	2% GLU	65	8	3.02237	3.23098e-12	9.58935e-11	COS12
YGR214W	0.5 Hour	2% GLU	14	83	-2.56768	4.22241e-13	1.36548e-11	RPS0A
YGR234W	0.5 Hour	2% GLU	308	28	3.45943	8.84937e-61	1.54097e-58	YHB1
YGR246C	0.5 Hour	2% GLU	49	371	-2.92057	2.62372e-62	4.60093e-60	BRF1
YGR254W	0.5 Hour	2% GLU	83	18	2.20511	3.7288e-11	9.98397e-10	ENO1
YHL006C	0.5 Hour	2% GLU	6	33	-2.45943	1.42993e-05	0.000170939	SHU1
YHL048W	0.5 Hour	2% GLU	32	349	-3.44708	1.72935e-68	3.39074e-66	COS8
YHR044C	0.5 Hour	2% GLU	71	13	2.44931	7.86392e-11	2.04832e-09	DOG1
YHR092C	0.5 Hour	2% GLU	394	67	2.55596	2.09719e-57	3.43567e-55	HXT4
YHR096C	0.5 Hour	2% GLU	45	298	-2.72732	6.56344e-47	8.55687e-45	HXT5
YHR139C	0.5 Hour	2% GLU	6	29	-2.27302	0.000116842	0.00111432	SPS100
YIL043C	0.5 Hour	2% GLU	240	41	2.54934	2.14575e-35	1.9937e-33	CBR1
YJL068C	0.5 Hour	2% GLU	34	165	-2.27886	7.69109e-22	4.37251e-20	NA
YJL213W	0.5 Hour	2% GLU	445	71	2.64791	3.30527e-67	6.14214e-65	NA
YJR095W	0.5 Hour	2% GLU	42	212	-2.3356	1.69747e-28	1.26933e-26	SFC1
YJR130C	0.5 Hour	2% GLU	95	398	-2.06677	4.02953e-45	5.06765e-43	STR2
YKL113C	0.5 Hour	2% GLU	12	72	-2.58496	1.39323e-11	3.87629e-10	RAD27
YLR132C	0.5 Hour	2% GLU	20	125	-2.64386	9.34685e-20	4.86916e-18	USB1
YLR231C	0.5 Hour	2% GLU	6	36	-2.58496	2.82888e-06	3.90044e-05	BNA5
YLR341W	0.5 Hour	2% GLU	104	22	2.24101	6.07227e-14	2.1348e-12	SPO77
YLR411W	0.5 Hour	2% GLU	677	18	5.23309	2.23777e-174	1.68857e-171	CTR3
YLR431C	0.5 Hour	2% GLU	7	43	-2.61891	2.09868e-07	3.50497e-06	ATG23
YML104C	0.5 Hour	2% GLU	70	15	2.22239	1.17249e-09	2.71341e-08	MDM1
YMR064W	0.5 Hour	2% GLU	23	99	-2.10579	1.9905e-12	6.04874e-11	AEP1
YMR091C	0.5 Hour	2% GLU	85	13	2.70895	3.98467e-14	1.43178e-12	NPL6
YMR148W	0.5 Hour	2% GLU	37	202	-2.44876	1.06307e-28	7.99742e-27	OSW5
YMR318C	0.5 Hour	2% GLU	161	688	-2.09535	2.93482e-78	6.96e-76	ADH6
YNL151C	0.5 Hour	2% GLU	54	11	2.29546	6.02754e-08	1.09957e-06	RPC31
YNL218W	0.5 Hour	2% GLU	7	36	-2.36257	8.96304e-06	0.000111762	MGS1
YNL263C	0.5 Hour	2% GLU	33	8	2.04439	0.000112221	0.00107602	YIF1
YNL315C	0.5 Hour	2% GLU	36	726	-4.3339	5.66588e-168	4.14959e-165	ATP11
YOL159C	0.5 Hour	2% GLU	230	52	2.14505	7.04051e-28	5.12619e-26	CSS3
YOR260W	0.5 Hour	2% GLU	7	39	-2.47805	1.83154e-06	2.61483e-05	GCD1
YOR321W	0.5 Hour	2% GLU	34	7	2.28011	2.53208e-05	0.000284399	PMT3
YOR348C	0.5 Hour	2% GLU	7	32	-2.19265	7.02548e-05	0.000705978	PUT4
YPL172C	0.5 Hour	2% GLU	16	71	-2.14975	1.95699e-09	4.37835e-08	COX10
YPL248C	0.5 Hour	2% GLU	7	66	-3.23704	3.84501e-13	1.24667e-11	GAL4
YPR010C	0.5 Hour	2% GLU	32	6	2.41504	2.43426e-05	0.0002749	RPA135
YAL022C	1 Hour	2% GLU	12	65	-2.43741	5.91771e-10	1.41962e-08	FUN26
YAL048C	1 Hour	2% GLU	10	58	-2.53605	2.36163e-09	5.23193e-08	GEM1
YBR017C	1 Hour	2% GLU	620	144	2.1062	3.90345e-71	8.30767e-69	KAP104
YBR299W	1 Hour	2% GLU	97	7	3.79256	2.25392e-21	1.25559e-19	MAL32
YCR089W	1 Hour	2% GLU	7	61	-3.12338	7.3874e-12	2.11441e-10	FIG2
YCR107W	1 Hour	2% GLU	14	69	-2.30117	6.80259e-10	1.61787e-08	AAD3
YDL063C	1 Hour	2% GLU	183	45	2.02385	6.22316e-21	3.39087e-19	SYO1
YDR099W	1 Hour	2% GLU	3944	364	3.43765	0	0	BMH2
YDR106W	1 Hour	2% GLU	64	11	2.54057	3.10852e-10	7.64875e-09	ARP10
YDR317W	1 Hour	2% GLU	18	89	-2.30581	1.78099e-12	5.43485e-11	HIM1
YDR345C	1 Hour	2% GLU	57	1040	-4.18948	1.36964e-234	1.42106e-231	HXT3
YDR369C	1 Hour	2% GLU	73	376	-2.36476	3.19375e-50	4.4182e-48	XRS2
YER046W	1 Hour	2% GLU	17	73	-2.10236	1.94824e-09	4.37055e-08	SPO73
YFL059W	1 Hour	2% GLU	192	19	3.33703	3.48307e-37	3.42813e-35	SNZ3
YFR027W	1 Hour	2% GLU	71	11	2.69032	6.81378e-12	1.95698e-10	ECO1
YGL172W	1 Hour	2% GLU	7	45	-2.6845	6.97381e-08	1.26111e-06	NUP49
YGL233W	1 Hour	2% GLU	1255	185	2.76209	1.58958e-195	1.41365e-192	SEC15
YGL263W	1 Hour	2% GLU	126	13	3.27684	2.07898e-24	1.34464e-22	COS12
YGR234W	1 Hour	2% GLU	254	13	4.28824	3.71631e-59	6.21073e-57	YHB1
YGR278W	1 Hour	2% GLU	7	29	-2.05063	0.000312551	0.00264542	CWC22
YHL003C	1 Hour	2% GLU	234	1414	-2.5952	1.39611e-205	1.28757e-202	LAG1
YHL048W	1 Hour	2% GLU	62	260	-2.06817	5.56054e-30	4.30009e-28	COS8
YHR057C	1 Hour	2% GLU	716	150	2.255	4.2048e-89	1.16337e-86	CPR2
YHR092C	1 Hour	2% GLU	133	8	4.05528	2.41395e-30	1.88432e-28	HXT4
YJL115W	1 Hour	2% GLU	11	54	-2.29546	6.02754e-08	1.09957e-06	ASF1
YJL213W	1 Hour	2% GLU	403	52	2.9542	2.43025e-68	4.72778e-66	NA
YJR010W	1 Hour	2% GLU	52	12	2.11548	4.56661e-07	7.23366e-06	MET3
YKL016C	1 Hour	2% GLU	251	1049	-2.06326	3.48932e-116	1.42439e-113	ATP7
YKL090W	1 Hour	2% GLU	16	71	-2.14975	1.95699e-09	4.37835e-08	CUE2
YKL127W	1 Hour	2% GLU	818	53	3.94804	4.18433e-177	3.25606e-174	PGM1
YKL142W	1 Hour	2% GLU	1389	299	2.21583	1.09224e-167	7.7708e-165	MRP8
YKR039W	1 Hour	2% GLU	11	61	-2.47131	1.54889e-09	3.51907e-08	GAP1
YLL039C	1 Hour	2% GLU	16015	2360	2.76257	4.940E-324	8.20E-321	UBI4
YLR350W	1 Hour	2% GLU	70	10	2.80735	3.16129e-12	9.40493e-11	ORM2
YLR390W	1 Hour	2% GLU	36	8	2.16993	2.54486e-05	0.000285577	ECM19
YLR411W	1 Hour	2% GLU	2526	73	5.11281	4.940E-324	8.201E-321	CTR3
YMR016C	1 Hour	2% GLU	15	69	-2.20163	1.93819e-09	4.35193e-08	SOK2
YNL315C	1 Hour	2% GLU	98	688	-2.81155	6.20734e-110	2.27307e-107	ATP11
YOL083W	1 Hour	2% GLU	118	693	-2.55407	8.93231e-100	2.85158e-97	ATG34
YOL128C	1 Hour	2% GLU	68	15	2.18057	3.19613e-09	6.98742e-08	YGK3
YOL157C	1 Hour	2% GLU	25	121	-2.27501	2.63099e-16	1.12761e-14	IMA2
YOL158C	1 Hour	2% GLU	56	11	2.34792	2.1458e-08	4.1679e-07	ENB1
YOL159C	1 Hour	2% GLU	526	118	2.15628	2.28008e-62	4.02668e-60	CSS3
YOR348C	1 Hour	2% GLU	22	118	-2.42321	4.48879e-17	2.06228e-15	PUT4
YPL248C	1 Hour	2% GLU	26	118	-2.1822	3.35959e-15	1.31951e-13	GAL4
YPR193C	1 Hour	2% GLU	112	23	2.28379	3.02883e-15	1.19526e-13	HPA2
YPR194C	1 Hour	2% GLU	14	89	-2.66838	1.60278e-14	6.01065e-13	OPT2
Q0055	2 Hours	2% GLU	9	52	-2.53051	1.8028e-08	3.52644e-07	AI2
YAL035W	2 Hours	2% GLU	40	165	-2.04439	3.1381e-19	1.58825e-17	FUN12
YAL056W	2 Hours	2% GLU	121	566	-2.2258	1.19338e-69	2.41597e-67	GPB2
YBR011C	2 Hours	2% GLU	210	31	2.76005	7.46665e-34	6.56986e-32	IPP1
YBR017C	2 Hours	2% GLU	1135	160	2.82655	2.34497e-181	2.01352e-178	KAP104
YBR072W	2 Hours	2% GLU	55	6	3.1964	5.38061e-11	1.42383e-09	HSP26
YBR296C	2 Hours	2% GLU	10	95	-3.24793	1.58545e-18	7.75626e-17	PHO89
YDL131W	2 Hours	2% GLU	87	16	2.44294	5.39403e-13	1.71761e-11	LYS21
YDL231C	2 Hours	2% GLU	274	47	2.54344	4.03328e-40	4.31042e-38	BRE4
YDR036C	2 Hours	2% GLU	25	6	2.05889	0.00087791	0.00643534	EHD3
YDR037W	2 Hours	2% GLU	32	178	-2.47573	9.53003e-26	6.43109e-24	KRS1
YDR113C	2 Hours	2% GLU	6	26	-2.11548	0.000535053	0.00419765	PDS1
YDR145W	2 Hours	2% GLU	7	35	-2.32193	1.50972e-05	0.000179102	TAF12
YDR148C	2 Hours	2% GLU	758	187	2.01916	4.19094e-82	1.05413e-79	KGD2
YDR498C	2 Hours	2% GLU	71	16	2.14975	1.95699e-09	4.37835e-08	SEC20
YDR510W	2 Hours	2% GLU	269	43	2.6452	4.01642e-41	4.46487e-39	SMT3
YEL034W	2 Hours	2% GLU	301	1391	-2.20829	3.1978e-167	2.15212e-164	HYP2
YFL059W	2 Hours	2% GLU	1119	32	5.12799	1.49087e-284	2.06245e-281	SNZ3
YGL233W	2 Hours	2% GLU	458	103	2.1527	2.19207e-54	3.28824e-52	SEC15
YGL255W	2 Hours	2% GLU	16	79	-2.30378	3.46754e-11	9.29444e-10	ZRT1
YHL027W	2 Hours	2% GLU	8	34	-2.08746	6.87711e-05	0.000692187	RIM101
YHL048W	2 Hours	2% GLU	32	150	-2.22882	1.81765e-19	9.3515e-18	COS8
YHR020W	2 Hours	2% GLU	312	58	2.42742	3.49657e-43	4.16594e-41	NA
YHR127W	2 Hours	2% GLU	7	48	-2.77761	1.30876e-08	2.60924e-07	NA
YIL043C	2 Hours	2% GLU	613	127	2.27106	3.66372e-77	8.44725e-75	CBR1
YIL070C	2 Hours	2% GLU	39	208	-2.41504	4.62203e-29	3.48767e-27	MAM33
YIL107C	2 Hours	2% GLU	36	8	2.16993	2.54486e-05	0.000285577	PFK26
YJL068C	2 Hours	2% GLU	33	146	-2.14543	3.67071e-18	1.77484e-16	NA
YJL115W	2 Hours	2% GLU	9	64	-2.83007	2.37889e-11	6.50953e-10	ASF1
YJL213W	2 Hours	2% GLU	95	9	3.39993	2.98575e-19	1.51422e-17	NA
YJR095W	2 Hours	2% GLU	9	46	-2.35364	4.33638e-07	6.89529e-06	SFC1
YJR122W	2 Hours	2% GLU	62	284	-2.19555	4.43781e-35	4.10802e-33	IBA57
YKL127W	2 Hours	2% GLU	2253	212	3.40971	0	0	PGM1
YLR108C	2 Hours	2% GLU	51	6	3.08746	5.67619e-10	1.36563e-08	NA
YLR231C	2 Hours	2% GLU	9	43	-2.25634	2.03777e-06	2.88146e-05	BNA5
YLR248W	2 Hours	2% GLU	23	117	-2.3468	2.33107e-16	1.00774e-14	RCK2
YLR330W	2 Hours	2% GLU	22	147	-2.74024	6.89277e-24	4.38969e-22	CHS5
YLR411W	2 Hours	2% GLU	1058	12	6.46216	7.06745e-295	1.03522e-291	CTR3
YMR016C	2 Hours	2% GLU	17	78	-2.19794	1.64155e-10	4.16255e-09	SOK2
YMR091C	2 Hours	2% GLU	96	8	3.58496	2.76528e-20	1.46507e-18	NPL6
YMR278W	2 Hours	2% GLU	6	29	-2.27302	0.000116842	0.00111432	PRM15
YNL096C	2 Hours	2% GLU	23	172	-2.9027	2.15507e-29	1.65118e-27	RPS7B
YNL103W	2 Hours	2% GLU	52	12	2.11548	4.56661e-07	7.23366e-06	MET4
YNL315C	2 Hours	2% GLU	65	714	-3.45741	4.79274e-139	2.65209e-136	ATP11
YOL083W	2 Hours	2% GLU	9	45	-2.32193	7.28843e-07	1.11139e-05	ATG34
YOL128C	2 Hours	2% GLU	86	18	2.25634	8.21992e-12	2.34192e-10	YGK3
YOR381W	2 Hours	2% GLU	73	15	2.28293	2.55949e-10	6.36067e-09	FRE3
YAL022C	4 Hours	2% GLU	11	73	-2.73039	2.24909e-12	6.78845e-11	FUN26
YAL035W	4 Hours	2% GLU	59	336	-2.50967	3.57234e-48	4.73165e-46	FUN12
YBR011C	4 Hours	2% GLU	450	35	3.6845	5.98829e-93	1.79656e-90	IPP1
YBR030W	4 Hours	2% GLU	33	7	2.23704	4.2277e-05	0.000450466	RKM3
YBR092C	4 Hours	2% GLU	364	69	2.39927	1.74602e-49	2.37582e-47	PHO3
YDL039C	4 Hours	2% GLU	29	7	2.05063	0.000312551	0.00264542	PRM7
YDL046W	4 Hours	2% GLU	48	279	-2.53916	9.40582e-41	1.03635e-38	NPC2
YDL193W	4 Hours	2% GLU	6	36	-2.58496	2.82888e-06	3.90044e-05	NUS1
YDL239C	4 Hours	2% GLU	131	6	4.44846	9.87979e-32	8.01357e-30	ADY3
YDR037W	4 Hours	2% GLU	81	641	-2.98433	5.86742e-109	2.11746e-106	KRS1
YDR145W	4 Hours	2% GLU	14	61	-2.12338	3.8077e-08	7.17925e-07	TAF12
YDR317W	4 Hours	2% GLU	7	39	-2.47805	1.83154e-06	2.61483e-05	HIM1
YDR345C	4 Hours	2% GLU	26	239	-3.20043	2.66564e-44	3.286e-42	HXT3
YDR478W	4 Hours	2% GLU	88	18	2.28951	2.97077e-12	8.8593e-11	SNM1
YDR498C	4 Hours	2% GLU	117	16	2.87036	3.7982e-20	1.99534e-18	SEC20
YDR510W	4 Hours	2% GLU	346	37	3.22517	5.18257e-64	9.28426e-62	SMT3
YER078C	4 Hours	2% GLU	6	51	-3.08746	5.67619e-10	1.36563e-08	ICP55
YFL059W	4 Hours	2% GLU	1855	21	6.46489	4.940E-324	8.201E-321	SNZ3
YFR015C	4 Hours	2% GLU	7	44	-2.65208	1.21153e-07	2.10231e-06	GSY1
YFR055W	4 Hours	2% GLU	13	66	-2.34395	1.07814e-09	2.50437e-08	IRC7
YGR258C	4 Hours	2% GLU	25	6	2.05889	0.00087791	0.00643534	RAD2
YHL048W	4 Hours	2% GLU	16	166	-3.37504	1.26667e-32	1.062e-30	COS8
YHR008C	4 Hours	2% GLU	27	193	-2.83757	4.21651e-32	3.48822e-30	SOD2
YHR020W	4 Hours	2% GLU	852	190	2.16485	1.4537e-100	4.76298e-98	NA
YHR044C	4 Hours	2% GLU	40	7	2.51457	1.07091e-06	1.59205e-05	DOG1
YHR072W	4 Hours	2% GLU	82	19	2.10962	1.65877e-10	4.19767e-09	ERG7
YHR092C	4 Hours	2% GLU	33	7	2.23704	4.2277e-05	0.000450466	HXT4
YHR109W	4 Hours	2% GLU	80	14	2.51457	2.12012e-12	6.42253e-11	CTM1
YIL070C	4 Hours	2% GLU	34	286	-3.07241	8.73872e-51	1.21566e-48	MAM33
YJL085W	4 Hours	2% GLU	7	30	-2.09954	0.000191076	0.00171955	EXO70
YJL115W	4 Hours	2% GLU	10	84	-3.07039	1.0327e-15	4.26455e-14	ASF1
YJL197W	4 Hours	2% GLU	64	11	2.54057	3.10852e-10	7.64875e-09	UBP12
YJL213W	4 Hours	2% GLU	133	20	2.73335	1.13969e-21	6.43527e-20	NA
YKL050C	4 Hours	2% GLU	7	30	-2.09954	0.000191076	0.00171955	NA
YKL127W	4 Hours	2% GLU	4081	580	2.8148	0	0	PGM1
YKR092C	4 Hours	2% GLU	343	51	2.74964	2.98306e-54	4.44798e-52	SRP40
YLL008W	4 Hours	2% GLU	32	264	-3.04439	1.43848e-46	1.85593e-44	DRS1
YLR052W	4 Hours	2% GLU	6	38	-2.66297	9.43038e-07	1.41461e-05	IES3
YLR057W	4 Hours	2% GLU	49	199	-2.02191	1.26474e-22	7.60706e-21	MNL2
YLR058C	4 Hours	2% GLU	7	30	-2.09954	0.000191076	0.00171955	SHM2
YLR231C	4 Hours	2% GLU	10	43	-2.10434	5.55052e-06	7.22496e-05	BNA5
YLR237W	4 Hours	2% GLU	111	14	2.98706	6.57223e-20	3.44537e-18	THI7
YLR330W	4 Hours	2% GLU	71	317	-2.15859	3.3169e-38	3.37118e-36	CHS5
YLR341W	4 Hours	2% GLU	213	39	2.44931	3.35508e-30	2.61078e-28	SPO77
YLR350W	4 Hours	2% GLU	45	6	2.90689	1.83236e-08	3.57864e-07	ORM2
YLR408C	4 Hours	2% GLU	59	11	2.42321	4.46617e-09	9.56253e-08	BLS1
YLR411W	4 Hours	2% GLU	281	9	4.9645	3.66215e-71	7.86131e-69	CTR3
YML085C	4 Hours	2% GLU	64	15	2.09311	2.30344e-08	4.43746e-07	TUB1
YMR091C	4 Hours	2% GLU	114	11	3.37346	9.63064e-23	5.84909e-21	NPL6
YMR250W	4 Hours	2% GLU	32	6	2.41504	2.43426e-05	0.0002749	GAD1
YMR319C	4 Hours	2% GLU	13	80	-2.62149	6.22467e-13	1.96951e-11	FET4
YNL096C	4 Hours	2% GLU	31	360	-3.53766	3.54122e-72	7.66781e-70	RPS7B
YNL127W	4 Hours	2% GLU	10	60	-2.58496	8.00482e-10	1.89295e-08	FAR11
YNL315C	4 Hours	2% GLU	61	544	-3.15673	7.09762e-98	2.20922e-95	ATP11
YNR049C	4 Hours	2% GLU	10	42	-2.07039	9.06327e-06	0.000112561	MSO1
YNR067C	4 Hours	2% GLU	87	15	2.53605	1.6534e-13	5.57123e-12	DSE4
YOL128C	4 Hours	2% GLU	64	11	2.54057	3.10852e-10	7.64875e-09	YGK3
YOL155C	4 Hours	2% GLU	66	9	2.87447	7.65884e-12	2.18457e-10	HPF1
YOL158C	4 Hours	2% GLU	177	30	2.56071	1.4567e-26	9.99265e-25	ENB1
YOR046C	4 Hours	2% GLU	34	141	-2.05209	1.09796e-16	4.92618e-15	DBP5
YOR049C	4 Hours	2% GLU	33	8	2.04439	0.000112221	0.00107602	RSB1
YPL219W	4 Hours	2% GLU	29	7	2.05063	0.000312551	0.00264542	PCL8
YPL248C	4 Hours	2% GLU	8	51	-2.67243	9.05239e-09	1.84614e-07	GAL4
YPR194C	4 Hours	2% GLU	15	442	-4.88101	2.67075e-110	9.92602e-108	OPT2
YAR019C	5.5 Hours	2% GLU	33	8	2.04439	0.000112221	0.00107602	CDC15
YBR017C	5.5 Hours	2% GLU	588	59	3.31703	1.25004e-110	4.71625e-108	KAP104
YBR092C	5.5 Hours	2% GLU	96	12	3	1.95775e-17	9.18078e-16	PHO3
YCR041W	5.5 Hours	2% GLU	28	6	2.22239	0.000195126	0.00175156	NA
YDL231C	5.5 Hours	2% GLU	113	26	2.11974	3.95735e-14	1.42402e-12	BRE4
YDL234C	5.5 Hours	2% GLU	7	31	-2.14684	0.000116167	0.00111001	GYP7
YDL240W	5.5 Hours	2% GLU	29	6	2.27302	0.000116842	0.00111432	LRG1
YDR038C	5.5 Hours	2% GLU	61	9	2.76081	1.28439e-10	3.29038e-09	ENA5
YDR049W	5.5 Hours	2% GLU	35	8	2.12928	4.19342e-05	0.000447579	VMS1
YDR059C	5.5 Hours	2% GLU	8	35	-2.12928	4.19342e-05	0.000447579	UBC5
YDR148C	5.5 Hours	2% GLU	156	24	2.70044	6.66657e-25	4.415e-23	KGD2
YDR317W	5.5 Hours	2% GLU	6	33	-2.45943	1.42993e-05	0.000170939	HIM1
YDR345C	5.5 Hours	2% GLU	35	171	-2.28857	1.06386e-22	6.42993e-21	HXT3
YDR369C	5.5 Hours	2% GLU	29	132	-2.18641	6.69673e-17	3.04854e-15	XRS2
YDR400W	5.5 Hours	2% GLU	59	12	2.29768	1.34777e-08	2.68057e-07	URH1
YDR472W	5.5 Hours	2% GLU	9	56	-2.63743	2.04925e-09	4.56833e-08	TRS31
YDR510W	5.5 Hours	2% GLU	98	14	2.80735	1.0756e-16	4.83731e-15	SMT3
YEL034W	5.5 Hours	2% GLU	104	523	-2.33023	4.18134e-68	8.00919e-66	HYP2
YFL059W	5.5 Hours	2% GLU	292	6	5.60486	3.70693e-78	8.70813e-76	SNZ3
YFR027W	5.5 Hours	2% GLU	49	6	3.02975	1.82283e-09	4.10401e-08	ECO1
YGL057C	5.5 Hours	2% GLU	46	11	2.06413	3.31188e-06	4.49669e-05	GEP7
YGL167C	5.5 Hours	2% GLU	13	63	-2.27684	5.04492e-09	1.07462e-07	PMR1
YGL233W	5.5 Hours	2% GLU	490	63	2.95936	6.17019e-83	1.56779e-80	SEC15
YGL252C	5.5 Hours	2% GLU	21	97	-2.2076	7.27171e-13	2.28339e-11	RTG2
YGR214W	5.5 Hours	2% GLU	158	776	-2.29613	1.45407e-98	4.58326e-96	RPS0A
YGR234W	5.5 Hours	2% GLU	427	88	2.27866	2.05415e-54	3.13806e-52	YHB1
YGR274C	5.5 Hours	2% GLU	17	74	-2.12199	1.19341e-09	2.75924e-08	TAF1
YHL048W	5.5 Hours	2% GLU	10	84	-3.07039	1.0327e-15	4.26455e-14	COS8
YHR024C	5.5 Hours	2% GLU	66	13	2.34395	1.07814e-09	2.50437e-08	MAS2
YHR165C	5.5 Hours	2% GLU	25	6	2.05889	0.00087791	0.00643534	PRP8
YIL043C	5.5 Hours	2% GLU	234	44	2.41093	1.80257e-32	1.50624e-30	CBR1
YIL070C	5.5 Hours	2% GLU	19	82	-2.10962	1.65877e-10	4.19767e-09	MAM33
YJR130C	5.5 Hours	2% GLU	32	133	-2.05528	7.75804e-16	3.23049e-14	STR2
YKL016C	5.5 Hours	2% GLU	146	632	-2.11396	8.13326e-73	1.79227e-70	ATP7
YKL113C	5.5 Hours	2% GLU	31	262	-3.07923	9.92718e-47	1.28748e-44	RAD27
YKL127W	5.5 Hours	2% GLU	542	50	3.43829	2.19443e-105	7.69628e-103	PGM1
YLL032C	5.5 Hours	2% GLU	10	42	-2.07039	9.06327e-06	0.000112561	NA
YLL036C	5.5 Hours	2% GLU	77	8	3.26679	2.76757e-15	1.09563e-13	PRP19
YLR035C	5.5 Hours	2% GLU	27	6	2.16993	0.000324063	0.0027225	MLH2
YLR119W	5.5 Hours	2% GLU	11	62	-2.49476	9.08901e-10	2.13313e-08	SRN2
YLR191W	5.5 Hours	2% GLU	18	73	-2.0199	5.00949e-09	1.06891e-07	PEX13
YLR237W	5.5 Hours	2% GLU	29	6	2.27302	0.000116842	0.00111432	THI7
YLR411W	5.5 Hours	2% GLU	205	6	5.09452	7.13984e-53	1.03366e-50	CTR3
YLR412W	5.5 Hours	2% GLU	110	17	2.6939	7.38677e-18	3.54408e-16	BER1
YLR442C	5.5 Hours	2% GLU	160	39	2.03653	1.34271e-18	6.58166e-17	SIR3
YMR064W	5.5 Hours	2% GLU	14	88	-2.65208	2.77539e-14	1.02083e-12	AEP1
YMR091C	5.5 Hours	2% GLU	71	8	3.14975	9.69112e-14	3.347e-12	NPL6
YNL062C	5.5 Hours	2% GLU	146	22	2.73039	1.20049e-23	7.49209e-22	GCD10
YNL096C	5.5 Hours	2% GLU	8	67	-3.06609	1.00986e-12	3.15121e-11	RPS7B
YNL182C	5.5 Hours	2% GLU	36	226	-2.65025	7.92586e-35	7.25595e-33	IPI3
YNL219C	5.5 Hours	2% GLU	6	43	-2.8413	5.72777e-08	1.05027e-06	ALG9
YNL315C	5.5 Hours	2% GLU	10	355	-5.14975	2.79621e-91	8.28911e-89	ATP11
YOL144W	5.5 Hours	2% GLU	6	30	-2.32193	6.96017e-05	0.000700263	NOP8
YOL158C	5.5 Hours	2% GLU	40	9	2.152	9.26355e-06	0.000114876	ENB1
YOL159C	5.5 Hours	2% GLU	105	20	2.39232	4.13449e-15	1.62131e-13	CSS3
YOR046C	5.5 Hours	2% GLU	6	36	-2.58496	2.82888e-06	3.90044e-05	DBP5
YOR346W	5.5 Hours	2% GLU	29	154	-2.40881	8.87765e-22	5.02414e-20	REV1
YPL152W	5.5 Hours	2% GLU	39	8	2.2854	5.53962e-06	7.21832e-05	RRD2
YPL172C	5.5 Hours	2% GLU	10	42	-2.07039	9.06327e-06	0.000112561	COX10
YPR194C	5.5 Hours	2% GLU	12	498	-5.37504	3.46862e-130	1.72744e-127	OPT2

### Sheet: b
Gene	Condition	Medium	Alternative allele count	Reference allele count	Log2 fold-change	P-value
GAL1	Mid-log	2% GLU	351	3	6.87036	4.02984e-100
GAL10	Mid-log	2% GLU	66	1	6.04439	9.21572e-19
GAL7	Mid-log	2% GLU	210	25	3.07039	1.3326e-37
GAL2a	Mid-log	2% GLU	1038.74	10	6.69869	2.82446e-292
GAL2b	Mid-log	2% GLU	995.255	10	6.63699	1.63174e-279
GAL1	0.5 hour	2% GAL	3677	18	7.67439	0
GAL10	0.5 hour	2% GAL	546	16	5.09276	5.20721e-139
GAL7	0.5 hour	2% GLU	2718	928	1.55035	2.07354e-201
GAL2a	0.5 hour	2% GLU	2516.62	59	5.41463	0
GAL2b	0.5 hour	2% GLU	1452.38	59	4.62156	0
GAL1	1 hour	2% GLU	14331	749	4.25803	4.940E-324
GAL10	1 hour	2% GLU	3535	419	3.07669	4.940E-324
GAL7	1 hour	2% GAL	39820	10806	1.88166	9.88E-324
GAL2a	1 hour	2% GAL	10715.5	2496	2.10201	4.940E-324
GAL2b	1 hour	2% GLU	7053.49	2496	1.49872	4.940E-324
GAL1	2 hours	2% GLU	23214	1969	3.55946	4.940E-324
GAL10	2 hours	2% GLU	12009	1488	3.01267	4.940E-324
GAL7	2 hours	2% GLU	26390	18225	0.534073	4.940E-324
GAL2a	2 hours	2% GLU	23795.7	5114	2.21818	4.940E-324
GAL2b	2 hours	2% GAL	11365.3	5114	1.15211	4.940E-324
GAL1	4 hours	2% GAL	22176	2073	3.41921	4.940E-324
GAL10	4 hours	2% GLU	10279	1176	3.12774	0
GAL7	4 hours	2% GLU	17954	13609	0.399744	1.88679e-132
GAL2a	4 hours	2% GLU	14829.5	3799	1.96478	4.940E-324
GAL2b	4 hours	2% GLU	5744.54	3799	0.596572	1.01018e-88
GAL1	5.5 hours	2% GLU	10240	439	4.54385	4.940E-324
GAL10	5.5 hours	2% GAL	3308	341	3.27812	4.940E-324
GAL7	5.5 hours	2% GAL	21727	16004	0.441056	1.87296e-191
GAL2a	5.5 hours	2% GLU	6567.26	1078	2.60693	0
GAL2b	5.5 hours	2% GLU	3688.74	1078	1.77477	0
