## Supplementary material for "Ancient balancing selection maintains incompatible versions of a conserved metabolic pathway in yeast": TableS1

### Sheet: tables1
Cross	Trait	marker1	marker2	marker3	three locus interaction term	p-value
M22_BYa	Caffeine;15mM;2	chrI_27825_C_T	chrXI_227012_C_T	chrXVI_219254_A_G	0.0764274	4.36145e-06
M22_BYa	Caffeine;15mM;2	chrII_395218_G_A	chrXIII_240594_T_C	chrXV_27793_C_G	0.0807249	1.09193e-06
M22_BYa	Caffeine;15mM;2	chrII_335310_A_G	chrXIII_240594_T_C	chrXV_79026_G_A	0.0810483	1.23647e-06
M22_BYa	Copper_Sulfate;;1	chrI_207579_G_A	chrV_376468_A_C	chrVII_798910_T_A	-0.107339	1.18423e-06
M22_BYa	Copper_Sulfate;;1	chrI_207579_G_A	chrV_376468_A_C	chrVII_808622_T_C	-0.11266	4.82022e-07
M22_BYa	Lithium_Chloride;100mM;2	chrIX_104128_G_A	chrXI_579696_C_T	chrXIV_322462_A_G	-0.0732861	9.81173e-06
M22_BYa	Tunicamycin;3uM;3	chrIV_757452_T_C	chrXIII_450562_G_A	chrXVI_497758_T_C	0.0972983	1.07969e-06
M22_BYa	Zeocin;25ug/mL;3	chrVIII_16698_G_A	chrXIV_570107_C_T	chrXVI_376683_A_G	0.257489	9.29618e-07
BYa_RMx	Cobalt_Chloride;2mM;2	chrXI_626765_C_CA	chrXII_500275_G_T	chrXV_833004_A_G	-0.0878319	4.21641e-06
BYa_RMx	Mannose;;1	chrI_39795_G_A	chrV_193011_T_C	chrXIII_592335_T_C	0.101207	7.5129e-06
BYa_RMx	Trehalose;;1	chrVI_158080_T_C	chrXII_331090_T_C	chrXV_170944_C_T	-0.110053	1.07412e-06
RMx_YPS163a	Cobalt_Chloride;2mM;2	chrIV_670771_A_C	chrXV_84226_G_A	chrXVI_499688_T_TAACA	-0.131423	7.16416e-06
RMx_YPS163a	Cobalt_Chloride;2mM;2	chrIV_670771_A_C	chrXV_84226_G_A	chrXVI_507476_T_C	0.137821	2.65362e-06
RMx_YPS163a	EGTA;5mM;3	chrX_92996_C_T	chrXII_231227_T_TA	chrXVI_673106_C_T	0.128416	1.74102e-06
RMx_YPS163a	Fluconazole;100uM;2	chrXIII_165400_AATAT_A	chrXIV_274808_T_C	chrXVI_211386_A_T	-0.130792	7.16136e-06
RMx_YPS163a	Lithium_Chloride;100mM;2	chrIII_151385_A_C	chrXIV_236629_A_T	chrXV_179652_T_G	-0.0947507	9.10553e-06
RMx_YPS163a	Manganese_Sulfate;;1	chrIV_233966_A_G	chrV_508586_C_T	chrXIII_283603_C_T	0.096324	2.32453e-06
RMx_YPS163a	Manganese_Sulfate;;1	chrVI_223558_T_G	chrVIII_54035_G_A	chrXV_311337_C_T	0.0915763	8.74655e-06
RMx_YPS163a	Manganese_Sulfate;;1	chrVII_961585_C_T	chrXI_444997_T_C	chrXVI_842811_A_G	0.0991749	1.05468e-06
RMx_YPS163a	Manganese_Sulfate;;1	chrVII_948628_C_T	chrXI_444997_T_C	chrXVI_842811_A_G	0.0914605	6.96608e-06
RMx_YPS163a	Manganese_Sulfate;;1	chrXI_165532_C_T	chrXIV_485549_T_C	chrXV_180876_T_G	0.0981537	1.80344e-06
RMx_YPS163a	Methotrexate;0.4mM;2	chrVII_226965_T_C	chrVIII_435146_T_C	chrXV_802722_G_C	0.140826	5.12173e-06
RMx_YPS163a	Paraquat;0.75mM;3	chrV_308835_T_C	chrVIII_203292_T_C	chrX_92996_C_T	-0.0845939	6.51803e-06
RMx_YPS163a	Zeocin;25ug/mL;3	chrIV_459304_G_A	chrVII_644400_A_G	chrXV_311039_G_A	0.129582	2.34477e-07
YPS163a_YJM145x	Cobalt_Chloride;2mM;2	chrIV_519389_T_A	chrIX_30609_A_C	chrXII_500275_G_T	-0.0792148	2.03643e-06
YPS163a_YJM145x	Fluconazole;100uM;2	chrVII_139341_A_G	chrXV_775735_T_A	chrXVI_373847_A_G	-0.0810105	8.11053e-06
YPS163a_YJM145x	Tunicamycin;3uM;3	chrII_395928_C_T	chrIV_158749_C_T	chrX_550237_T_C	0.0954972	2.2974e-07
YPS163a_YJM145x	Zeocin;25ug/mL;3	chrVII_480515_C_T	chrVIII_107541_T_C	chrXIII_457522_G_A	-0.10045	3.27744e-08
YJM145x_CLIB413a	Caffeine;15mM;2	chrII_395218_G_A	chrXIV_95692_G_A	chrXV_547231_C_G	-0.117353	1.98436e-06
YJM145x_CLIB413a	Fructose;;1	chrII_572123_T_C	chrV_490809_T_C	chrIX_250530_C_T	0.116753	7.30787e-06
YJM145x_CLIB413a	Sucrose;;1	chrIII_287937_G_A	chrXII_340182_A_T	chrXV_559459_T_C	-0.122192	5.66778e-06
YJM145x_CLIB413a	Tunicamycin;3uM;3	chrXI_154842_T_C	chrXIII_323439_T_C	chrXV_424216_A_C	0.117822	1.83333e-06
CLIB413a_YJM978x	Cobalt_Chloride;2mM;2	chrI_111245_T_C	chrV_111083_A_G	chrX_248815_G_T	0.0971372	4.55054e-06
CLIB413a_YJM978x	Glycerol;;1	chrV_394442_G_A	chrIX_393995_A_G	chrXIV_111379_T_C	0.119067	4.89472e-06
CLIB413a_YJM978x	Lithium_Chloride;100mM;2	chrI_126918_A_G	chrIV_216409_G_A	chrVII_169950_T_A	-0.0773704	3.96338e-06
CLIB413a_YJM978x	Maltose;;1	chrII_801794_C_T	chrXI_645157_T_A	chrXVI_931230_A_AT	0.145437	2.22349e-07
CLIB413a_YJM978x	Paraquat;0.75mM;3	chrV_138567_G_A	chrVIII_108431_G_A	chrXIII_388149_A_C	-0.0895252	1.45337e-06
CLIB413a_YJM978x	SDS;0.075%;3	chrII_473105_G_A	chrIV_101707_C_T	chrXVI_376683_A_G	0.120872	5.2839e-06
CLIB413a_YJM978x	Zeocin;25ug/mL;3	chrVII_196683_A_G	chrXII_133678_G_A	chrXV_311039_G_A	0.120845	8.05456e-08
YJM978x_YJM454a	Raffinose;;1	chrV_142565_G_A	chrIX_21065_T_C	chrXI_267161_G_A	-0.0894627	3.61918e-06
YJM454a_YPS1009x	Fluconazole;100uM;2	chrVIII_199794_T_C	chrXIII_469024_G_A	chrXV_538378_T_C	-0.130224	3.39133e-06
YJM454a_YPS1009x	Formamide;2%;2	chrV_136510_A_T	chrIX_302939_TGGTAAA_T	chrXIV_366762_A_G	0.123108	4.87543e-06
YJM454a_YPS1009x	Lactate;;1	chrIX_286202_C_T	chrXIV_699228_G_A	chrXVI_590373_C_T	-0.114494	4.73268e-06
YJM454a_YPS1009x	Magnesium_Chloride;;1	chrV_391709_A_G	chrXIII_653809_T_C	chrXIV_31441_A_T	-0.110299	2.6563e-06
YJM454a_YPS1009x	Manganese_Sulfate;;1	chrIV_1053414_A_G	chrXII_229618_T_C	chrXIII_611899_C_G	-0.103282	2.65356e-06
YJM454a_YPS1009x	Tunicamycin;3uM;3	chrII_423698_G_T	chrVIII_150760_C_T	chrXII_297293_T_C	-0.089315	9.52438e-06
YPS1009x_I14a	Caffeine;15mM;2	chrI_119642_C_T	chrV_31247_A_G	chrXIV_632029_G_A	0.0995655	2.45116e-07
YPS1009x_I14a	Caffeine;15mM;2	chrI_119642_C_T	chrVII_145655_A_G	chrXIV_632029_G_A	-0.0876534	4.43761e-06
YPS1009x_I14a	Caffeine;15mM;2	chrI_119642_C_T	chrVII_361317_C_T	chrXIV_632029_G_A	-0.115877	2.27731e-08
YPS1009x_I14a	Caffeine;15mM;2	chrI_119642_C_T	chrX_566656_A_G	chrXIV_632029_G_A	0.145794	1.0451e-07
YPS1009x_I14a	Caffeine;15mM;2	chrI_119642_C_T	chrXI_354035_G_A	chrXIV_632029_G_A	0.117015	1.68176e-08
YPS1009x_I14a	Caffeine;15mM;2	chrI_119642_C_T	chrXI_610937_G_T	chrXIV_632029_G_A	-0.115059	2.92958e-08
YPS1009x_I14a	Caffeine;15mM;2	chrI_119642_C_T	chrXII_737776_C_T	chrXIV_632029_G_A	0.0991395	2.97576e-07
YPS1009x_I14a	Caffeine;15mM;2	chrII_108251_A_G	chrIV_49375_G_C	chrXIV_632029_G_A	-0.10749	2.28861e-07
YPS1009x_I14a	Caffeine;15mM;2	chrII_108251_A_G	chrX_566656_A_G	chrXIV_632029_G_A	0.0754827	9.90735e-06
YPS1009x_I14a	Caffeine;15mM;2	chrII_108251_A_G	chrXI_64527_A_G	chrXIV_632029_G_A	0.105061	3.95163e-07
YPS1009x_I14a	Caffeine;15mM;2	chrII_108251_A_G	chrXIV_632029_G_A	chrXV_234932_A_T	-0.0880132	1.14545e-07
YPS1009x_I14a	Caffeine;15mM;2	chrIII_57359_A_G	chrV_346707_C_T	chrXIV_632029_G_A	-0.101869	1.85784e-08
YPS1009x_I14a	Caffeine;15mM;2	chrIII_57359_A_G	chrV_31247_A_G	chrXIV_632029_G_A	-0.0992292	4.05212e-07
YPS1009x_I14a	Caffeine;15mM;2	chrIII_57359_A_G	chrVII_470028_A_G	chrXIV_632029_G_A	-0.0905886	3.29687e-06
YPS1009x_I14a	Caffeine;15mM;2	chrIII_57359_A_G	chrVII_145655_A_G	chrXIV_632029_G_A	0.0927391	3.00913e-07
YPS1009x_I14a	Caffeine;15mM;2	chrIII_57359_A_G	chrVII_361317_C_T	chrXIV_632029_G_A	0.0791159	3.00407e-06
YPS1009x_I14a	Caffeine;15mM;2	chrIII_57359_A_G	chrXI_354035_G_A	chrXIV_632029_G_A	-0.0757029	8.29455e-06
YPS1009x_I14a	Caffeine;15mM;2	chrIII_57359_A_G	chrXI_610937_G_T	chrXIV_632029_G_A	0.0751748	9.74108e-06
YPS1009x_I14a	Caffeine;15mM;2	chrIII_57359_A_G	chrXII_511389_T_C	chrXIV_632029_G_A	0.143082	1.92684e-07
YPS1009x_I14a	Caffeine;15mM;2	chrIII_57359_A_G	chrXII_737776_C_T	chrXIV_632029_G_A	-0.0805526	4.92003e-06
YPS1009x_I14a	Caffeine;15mM;2	chrIV_466356_A_G	chrVIII_138871_A_G	chrXIV_632029_G_A	0.0983264	1.83438e-06
YPS1009x_I14a	Caffeine;15mM;2	chrIV_466356_A_G	chrVIII_117572_C_T	chrXIV_632029_G_A	-0.0981003	1.92214e-06
YPS1009x_I14a	Caffeine;15mM;2	chrIV_466356_A_G	chrXI_64527_A_G	chrXIV_632029_G_A	0.0980064	2.04546e-06
YPS1009x_I14a	Caffeine;15mM;2	chrIV_466356_A_G	chrXII_511389_T_C	chrXIV_632029_G_A	-0.087184	4.918e-07
YPS1009x_I14a	Caffeine;15mM;2	chrIV_466356_A_G	chrXIV_632029_G_A	chrXV_234932_A_T	-0.0733624	8.62184e-06
YPS1009x_I14a	Caffeine;15mM;2	chrIV_466356_A_G	chrXIV_632029_G_A	chrXV_676391_A_G	0.0985778	1.75648e-06
YPS1009x_I14a	Caffeine;15mM;2	chrIV_383227_C_T	chrV_346707_C_T	chrXIV_632029_G_A	-0.102805	1.12544e-08
YPS1009x_I14a	Caffeine;15mM;2	chrIV_383227_C_T	chrV_31247_A_G	chrXIV_632029_G_A	-0.0993333	3.02182e-07
YPS1009x_I14a	Caffeine;15mM;2	chrIV_383227_C_T	chrVII_470028_A_G	chrXIV_632029_G_A	-0.0919662	1.91235e-06
YPS1009x_I14a	Caffeine;15mM;2	chrIV_383227_C_T	chrVII_145655_A_G	chrXIV_632029_G_A	0.0924481	2.65342e-07
YPS1009x_I14a	Caffeine;15mM;2	chrIV_383227_C_T	chrXI_354035_G_A	chrXIV_632029_G_A	-0.0756042	7.11357e-06
YPS1009x_I14a	Caffeine;15mM;2	chrIV_383227_C_T	chrXI_610937_G_T	chrXIV_632029_G_A	0.0750387	8.55258e-06
YPS1009x_I14a	Caffeine;15mM;2	chrIV_383227_C_T	chrXII_511389_T_C	chrXIV_632029_G_A	0.141638	2.03718e-07
YPS1009x_I14a	Caffeine;15mM;2	chrIV_383227_C_T	chrXII_737776_C_T	chrXIV_632029_G_A	-0.080445	4.10123e-06
YPS1009x_I14a	Caffeine;15mM;2	chrIV_1228584_GA_G	chrV_346707_C_T	chrXIV_632029_G_A	0.0985445	4.13815e-08
YPS1009x_I14a	Caffeine;15mM;2	chrIV_1228584_GA_G	chrVII_145655_A_G	chrXIV_632029_G_A	-0.0935149	2.3298e-07
YPS1009x_I14a	Caffeine;15mM;2	chrIV_1228584_GA_G	chrVIII_138871_A_G	chrXIV_632029_G_A	0.133291	1.18438e-06
YPS1009x_I14a	Caffeine;15mM;2	chrIV_1228584_GA_G	chrVIII_117572_C_T	chrXIV_632029_G_A	-0.133913	1.0729e-06
YPS1009x_I14a	Caffeine;15mM;2	chrIV_1228584_GA_G	chrXII_737776_C_T	chrXIV_632029_G_A	0.0791609	6.17654e-06
YPS1009x_I14a	Caffeine;15mM;2	chrIV_1228584_GA_G	chrXIV_632029_G_A	chrXV_676391_A_G	0.136414	6.71319e-07
YPS1009x_I14a	Caffeine;15mM;2	chrIV_280697_C_T	chrX_566656_A_G	chrXIV_632029_G_A	-0.0855408	1.1195e-06
YPS1009x_I14a	Caffeine;15mM;2	chrIV_280697_C_T	chrXI_64527_A_G	chrXIV_632029_G_A	-0.099405	3.54023e-07
YPS1009x_I14a	Caffeine;15mM;2	chrIV_280697_C_T	chrXIV_632029_G_A	chrXV_234932_A_T	0.0843833	1.05215e-06
YPS1009x_I14a	Caffeine;15mM;2	chrIV_280697_C_T	chrXIV_632029_G_A	chrXV_274354_A_C	-0.0901281	2.64421e-06
YPS1009x_I14a	Caffeine;15mM;2	chrIV_49375_G_C	chrV_346707_C_T	chrXIV_632029_G_A	0.0999026	3.40973e-08
YPS1009x_I14a	Caffeine;15mM;2	chrIV_49375_G_C	chrV_31247_A_G	chrXIV_632029_G_A	0.104911	5.25406e-08
YPS1009x_I14a	Caffeine;15mM;2	chrIV_49375_G_C	chrVII_470028_A_G	chrXIV_632029_G_A	0.0967652	4.55553e-07
YPS1009x_I14a	Caffeine;15mM;2	chrIV_49375_G_C	chrVII_145655_A_G	chrXIV_632029_G_A	-0.107602	1.46689e-08
YPS1009x_I14a	Caffeine;15mM;2	chrIV_49375_G_C	chrVII_361317_C_T	chrXIV_632029_G_A	-0.117119	1.77871e-08
YPS1009x_I14a	Caffeine;15mM;2	chrIV_49375_G_C	chrIX_208_A_G	chrXIV_632029_G_A	-0.098887	4.04349e-07
YPS1009x_I14a	Caffeine;15mM;2	chrIV_49375_G_C	chrXI_354035_G_A	chrXIV_632029_G_A	0.116522	2.05326e-08
YPS1009x_I14a	Caffeine;15mM;2	chrIV_49375_G_C	chrXI_610937_G_T	chrXIV_632029_G_A	-0.119223	9.68218e-09
YPS1009x_I14a	Caffeine;15mM;2	chrIV_49375_G_C	chrXII_737776_C_T	chrXIV_632029_G_A	0.106535	4.43331e-08
YPS1009x_I14a	Caffeine;15mM;2	chrIV_49375_G_C	chrXIV_632029_G_A	chrXV_27793_C_G	-0.0867622	5.92608e-06
YPS1009x_I14a	Caffeine;15mM;2	chrIV_49375_G_C	chrXIV_632029_G_A	chrXVI_504270_T_C	0.0877982	6.15305e-06
YPS1009x_I14a	Caffeine;15mM;2	chrIV_748463_T_A	chrXI_64527_A_G	chrXIV_632029_G_A	0.131033	2.91593e-06
YPS1009x_I14a	Caffeine;15mM;2	chrV_346707_C_T	chrVIII_483138_G_A	chrXIV_632029_G_A	0.102606	1.4526e-08
YPS1009x_I14a	Caffeine;15mM;2	chrV_346707_C_T	chrIX_250337_G_A	chrXIV_632029_G_A	-0.104152	9.08649e-09
YPS1009x_I14a	Caffeine;15mM;2	chrV_346707_C_T	chrXI_64527_A_G	chrXIV_632029_G_A	-0.102318	1.59678e-08
YPS1009x_I14a	Caffeine;15mM;2	chrV_346707_C_T	chrXIV_632029_G_A	chrXV_274354_A_C	-0.0929079	1.61947e-07
YPS1009x_I14a	Caffeine;15mM;2	chrV_346707_C_T	chrXIV_632029_G_A	chrXVI_373847_A_G	0.0948838	1.38021e-07
YPS1009x_I14a	Caffeine;15mM;2	chrV_31247_A_G	chrVIII_483138_G_A	chrXIV_632029_G_A	0.0988684	4.24884e-07
YPS1009x_I14a	Caffeine;15mM;2	chrV_31247_A_G	chrIX_250337_G_A	chrXIV_632029_G_A	-0.0994725	3.75458e-07
YPS1009x_I14a	Caffeine;15mM;2	chrV_31247_A_G	chrX_238933_T_C	chrXIV_632029_G_A	-0.091424	1.95262e-07
YPS1009x_I14a	Caffeine;15mM;2	chrV_31247_A_G	chrXI_64527_A_G	chrXIV_632029_G_A	-0.103592	7.58008e-08
YPS1009x_I14a	Caffeine;15mM;2	chrVII_470028_A_G	chrVIII_483138_G_A	chrXIV_632029_G_A	0.0891113	4.69021e-06
YPS1009x_I14a	Caffeine;15mM;2	chrVII_470028_A_G	chrIX_250337_G_A	chrXIV_632029_G_A	-0.0905861	3.42961e-06
YPS1009x_I14a	Caffeine;15mM;2	chrVII_470028_A_G	chrX_566656_A_G	chrXIV_632029_G_A	-0.101027	1.79849e-07
YPS1009x_I14a	Caffeine;15mM;2	chrVII_470028_A_G	chrXI_64527_A_G	chrXIV_632029_G_A	-0.098146	3.32587e-07
YPS1009x_I14a	Caffeine;15mM;2	chrVII_470028_A_G	chrXIV_632029_G_A	chrXV_234932_A_T	0.0902607	1.32153e-07
YPS1009x_I14a	Caffeine;15mM;2	chrVII_145655_A_G	chrVIII_483138_G_A	chrXIV_632029_G_A	-0.0934529	2.46609e-07
YPS1009x_I14a	Caffeine;15mM;2	chrVII_145655_A_G	chrIX_250337_G_A	chrXIV_632029_G_A	0.095516	1.35964e-07
YPS1009x_I14a	Caffeine;15mM;2	chrVII_145655_A_G	chrX_238933_T_C	chrXIV_632029_G_A	0.0822422	5.50411e-06
YPS1009x_I14a	Caffeine;15mM;2	chrVII_145655_A_G	chrXI_64527_A_G	chrXIV_632029_G_A	0.107347	1.56797e-08
YPS1009x_I14a	Caffeine;15mM;2	chrVII_145655_A_G	chrXIV_632029_G_A	chrXV_274354_A_C	0.107962	7.68293e-09
YPS1009x_I14a	Caffeine;15mM;2	chrVII_145655_A_G	chrXIV_632029_G_A	chrXVI_373847_A_G	-0.0960145	1.12806e-07
YPS1009x_I14a	Caffeine;15mM;2	chrVII_361317_C_T	chrVIII_483138_G_A	chrXIV_632029_G_A	-0.077219	5.43883e-06
YPS1009x_I14a	Caffeine;15mM;2	chrVII_361317_C_T	chrX_238933_T_C	chrXIV_632029_G_A	0.089177	1.57984e-07
YPS1009x_I14a	Caffeine;15mM;2	chrVII_361317_C_T	chrXI_64527_A_G	chrXIV_632029_G_A	0.119275	9.54024e-09
YPS1009x_I14a	Caffeine;15mM;2	chrVII_361317_C_T	chrXIV_632029_G_A	chrXV_274354_A_C	0.0822603	2.50333e-06
YPS1009x_I14a	Caffeine;15mM;2	chrVIII_483138_G_A	chrXI_354035_G_A	chrXIV_632029_G_A	0.0766533	6.19181e-06
YPS1009x_I14a	Caffeine;15mM;2	chrVIII_483138_G_A	chrXI_610937_G_T	chrXIV_632029_G_A	-0.0753009	9.29177e-06
YPS1009x_I14a	Caffeine;15mM;2	chrVIII_483138_G_A	chrXII_511389_T_C	chrXIV_632029_G_A	-0.141844	2.39987e-07
YPS1009x_I14a	Caffeine;15mM;2	chrVIII_483138_G_A	chrXII_737776_C_T	chrXIV_632029_G_A	0.0801902	4.99668e-06
YPS1009x_I14a	Caffeine;15mM;2	chrVIII_138871_A_G	chrXIV_632029_G_A	chrXVI_373847_A_G	0.13464	9.53156e-07
YPS1009x_I14a	Caffeine;15mM;2	chrVIII_117572_C_T	chrXIV_632029_G_A	chrXVI_373847_A_G	-0.132504	1.34205e-06
YPS1009x_I14a	Caffeine;15mM;2	chrIX_208_A_G	chrX_566656_A_G	chrXIV_632029_G_A	0.0826607	2.54508e-06
YPS1009x_I14a	Caffeine;15mM;2	chrIX_208_A_G	chrXI_64527_A_G	chrXIV_632029_G_A	0.0991171	3.91439e-07
YPS1009x_I14a	Caffeine;15mM;2	chrIX_208_A_G	chrXIV_632029_G_A	chrXV_234932_A_T	-0.0854526	7.40342e-07
YPS1009x_I14a	Caffeine;15mM;2	chrIX_208_A_G	chrXIV_632029_G_A	chrXV_274354_A_C	0.0913717	1.83518e-06
YPS1009x_I14a	Caffeine;15mM;2	chrIX_250337_G_A	chrXI_354035_G_A	chrXIV_632029_G_A	-0.0765106	6.77867e-06
YPS1009x_I14a	Caffeine;15mM;2	chrIX_250337_G_A	chrXII_511389_T_C	chrXIV_632029_G_A	0.143353	1.79118e-07
YPS1009x_I14a	Caffeine;15mM;2	chrIX_250337_G_A	chrXII_737776_C_T	chrXIV_632029_G_A	-0.0814734	3.78195e-06
YPS1009x_I14a	Caffeine;15mM;2	chrX_238933_T_C	chrXI_354035_G_A	chrXIV_632029_G_A	-0.0913978	6.71253e-08
YPS1009x_I14a	Caffeine;15mM;2	chrX_238933_T_C	chrXI_610937_G_T	chrXIV_632029_G_A	0.0884209	2.02601e-07
YPS1009x_I14a	Caffeine;15mM;2	chrX_238933_T_C	chrXII_737776_C_T	chrXIV_632029_G_A	-0.0939713	9.95515e-08
YPS1009x_I14a	Caffeine;15mM;2	chrXI_64527_A_G	chrXII_737776_C_T	chrXIV_632029_G_A	-0.104682	7.62293e-08
YPS1009x_I14a	Caffeine;15mM;2	chrXI_64527_A_G	chrXIV_632029_G_A	chrXV_27793_C_G	0.0904482	2.13419e-06
YPS1009x_I14a	Caffeine;15mM;2	chrXI_354035_G_A	chrXIV_632029_G_A	chrXV_274354_A_C	-0.0781032	8.01867e-06
YPS1009x_I14a	Caffeine;15mM;2	chrXI_610937_G_T	chrXIV_632029_G_A	chrXV_274354_A_C	0.0785342	7.31151e-06
YPS1009x_I14a	Caffeine;15mM;2	chrXII_511389_T_C	chrXIV_632029_G_A	chrXVI_504270_T_C	0.0853848	1.00269e-05
YPS1009x_I14a	Caffeine;15mM;2	chrXII_737776_C_T	chrXIV_632029_G_A	chrXV_274354_A_C	-0.0976853	3.1347e-07
YPS1009x_I14a	Caffeine;15mM;2	chrXIV_632029_G_A	chrXV_676391_A_G	chrXVI_373847_A_G	0.135088	8.7528e-07
YPS1009x_I14a	Cobalt_Chloride;2mM;2	chrVI_221898_C_T	chrVII_53213_T_C	chrX_366471_A_G	0.0904995	9.11148e-06
YPS1009x_I14a	EGTA;5mM;3	chrII_405716_A_T	chrXIV_632029_G_A	chrXV_35745_T_A	0.105701	8.95443e-06
YPS1009x_I14a	EtOH_Glucose;;1	chrIV_51820_T_C	chrV_148773_A_G	chrIX_339383_A_G	-0.128459	7.41991e-08
YPS1009x_I14a	Tunicamycin;3uM;3	chrII_168150_C_G	chrIV_1262847_A_G	chrXII_370785_T_C	-0.0777322	7.92374e-06
I14a_Y10x	Congo_Red;75ug/mL;3	chrV_249177_T_C	chrXII_145930_C_T	chrXIV_707000_G_A	-0.128292	6.93338e-06
I14a_Y10x	Lithium_Chloride;100mM;2	chrIX_159221_G_A	chrXII_851623_G_A	chrXVI_810605_A_G	0.0696781	7.6947e-06
I14a_Y10x	Methotrexate;0.4mM;2	chrII_460630_G_T	chrVIII_298950_T_A	chrXV_638499_G_A	0.114124	8.55084e-06
Y10x_PW5a	Sorbitol;1.5M;2	chrIV_683520_A_G	chrV_336186_A_G	chrVIII_519078_G_A	-0.139588	2.28207e-06
PW5a_273614xa	Congo_Red;75ug/mL;3	chrIII_81425_C_A	chrIV_511483_C_T	chrXV_620631_G_A	0.123871	5.2278e-06
PW5a_273614xa	Glycerol;;1	chrII_540238_A_G	chrIX_293664_T_C	chrXV_702078_C_T	-0.114039	2.71455e-06
PW5a_273614xa	Lithium_Chloride;100mM;2	chrII_424154_A_G	chrVIII_54264_G_A	chrXVI_444154_ATACTAAT_A	-0.0849377	7.08024e-06
PW5a_273614xa	Manganese_Sulfate;;1	chrII_14472_G_A	chrX_226899_A_G	chrXIII_283603_C_T	-0.070486	2.16547e-06
PW5a_273614xa	Manganese_Sulfate;;1	chrII_364893_A_C	chrXIII_705664_A_G	chrXVI_507896_C_T	-0.0684567	4.77846e-06
PW5a_273614xa	Methotrexate;0.4mM;2	chrVI_188704_G_A	chrVII_395359_C_T	chrXVI_427543_C_T	0.0872784	3.97158e-06
PW5a_273614xa	Zeocin;25ug/mL;3	chrIII_106955_A_G	chrIV_305364_A_G	chrXIV_334675_C_T	-0.0933737	2.01461e-06
273614xa_YJM981x	Formamide;2%;2	chrIX_395603_T_C	chrX_427333_G_A	chrXIII_589690_G_T	-0.157892	1.35733e-10
273614xa_YJM981x	Paraquat;0.75mM;3	chrII_392135_G_A	chrX_442130_G_C	chrXII_614456_G_A	-0.104915	1.77676e-06
273614xa_YJM981x	Paraquat;0.75mM;3	chrIV_1388583_C_T	chrIX_211064_A_G	chrXII_614456_G_A	-0.0940601	4.11206e-06
273614xa_YJM981x	Paraquat;0.75mM;3	chrIX_383461_ATG_A	chrXII_614456_G_A	chrXV_450930_T_C	-0.0975179	1.92389e-06
YJM981x_CBS2888a	Caffeine;15mM;2	chrVII_361317_C_T	chrVIII_16634_C_T	chrX_566656_A_G	0.107707	6.51443e-06
YJM981x_CBS2888a	Caffeine;15mM;2	chrVIII_16634_C_T	chrXV_676391_A_G	chrXVI_484249_G_A	-0.0930355	8.10876e-06
YJM981x_CBS2888a	Fluconazole;100uM;2	chrVIII_7104_A_G	chrIX_379313_T_C	chrXIII_409453_T_C	0.112242	3.18214e-07
YJM981x_CBS2888a	Galactose;;1	chrII_293698_A_T	chrXI_201367_T_C	chrXII_299925_A_C	0.192518	5.29066e-19
YJM981x_CBS2888a	SDS;0.075%;3	chrVII_488230_A_G	chrXIV_209494_A_G	chrXV_126462_C_T	-0.102115	2.0683e-06
YJM981x_CBS2888a	Sucrose;;1	chrV_396254_A_G	chrXIII_453257_T_G	chrXV_591850_C_T	0.124011	6.65032e-06
YJM981x_CBS2888a	Tunicamycin;3uM;3	chrX_657710_C_T	chrXI_154842_T_C	chrXIII_323439_T_C	-0.103637	1.01515e-05
YJM981x_CBS2888a	Tunicamycin;3uM;3	chrXI_209107_T_C	chrXII_564068_T_C	chrXVI_380806_T_C	-0.10832	4.86513e-06
CBS2888a_CLIB219x	6-azauracil;50ug/mL;3	chrXIII_46313_G_A	chrXIV_333907_G_A	chrXV_562396_T_C	-0.0936856	1.00354e-05
CBS2888a_CLIB219x	6-azauracil;50ug/mL;3	chrXIII_46313_G_A	chrXIV_333907_G_A	chrXV_571462_G_GTTTA	-0.106211	6.03669e-07
CBS2888a_CLIB219x	Diamide;1.5mM;3	chrII_555210_A_ATT	chrX_94749_A_T	chrXV_571462_G_GTTTA	-0.123352	1.24248e-09
CBS2888a_CLIB219x	EtOH;;1	chrIV_1331503_G_A	chrXIV_285543_G_C	chrXV_558173_A_G	-0.073848	6.6976e-06
CBS2888a_CLIB219x	EtOH;;1	chrIV_1331503_G_A	chrXIV_285543_G_C	chrXV_565236_A_G	-0.0844093	2.65197e-07
CBS2888a_CLIB219x	Galactose;;1	chrII_293698_A_T	chrXI_201367_T_C	chrXII_299925_A_C	0.158747	9.37149e-22
CBS2888a_CLIB219x	Galactose;;1	chrII_238609_C_A	chrXI_201367_T_C	chrXII_299925_A_C	-0.160892	2.71341e-23
CBS2888a_CLIB219x	Raffinose;;1	chrVII_1061633_A_G	chrXV_565236_A_G	chrXVI_167408_AC_A	-0.0711689	5.69575e-09
CBS2888a_CLIB219x	Sucrose;;1	chrIV_511483_C_T	chrX_94749_A_T	chrXV_565236_A_G	0.0540771	1.02646e-05
CBS2888a_CLIB219x	Tunicamycin;3uM;3	chrII_390352_G_A	chrVII_950426_C_T	chrXV_565236_A_G	0.0841696	8.37258e-06
CBS2888a_CLIB219x	Tunicamycin;3uM;3	chrIV_355376_TAA_T	chrXII_814871_C_T	chrXV_565236_A_G	-0.0884304	2.82748e-06
CBS2888a_CLIB219x	Tunicamycin;3uM;3	chrIV_355376_TAA_T	chrXII_775449_C_T	chrXV_565236_A_G	0.0915237	1.33941e-06
CBS2888a_CLIB219x	Tunicamycin;3uM;3	chrIV_668861_G_A	chrX_136202_C_T	chrXV_565236_A_G	0.0991554	3.26706e-07
CBS2888a_CLIB219x	YNB;;1	chrIV_1337050_A_T	chrX_233593_T_C	chrXV_565236_A_G	-0.0579727	1.08199e-07
CBS2888a_CLIB219x	YNB;;1	chrIV_63300_C_T	chrXI_558543_C_T	chrXV_565236_A_G	-0.0497446	6.0028e-06
CBS2888a_CLIB219x	YNB;;1	chrVII_951793_G_A	chrXI_385574_GTAA_G	chrXV_565236_A_G	-0.0506549	1.34934e-06
CBS2888a_CLIB219x	YPD;;3	chrII_556079_C_G	chrIV_118702_T_C	chrXV_553989_G_A	0.063918	2.51651e-06
CBS2888a_CLIB219x	YPD;37;1	chrIII_172362_C_T	chrXI_190454_T_C	chrXV_565236_A_G	-0.0792746	2.02174e-06
CBS2888a_CLIB219x	YPD;37;1	chrIV_118702_T_C	chrXII_77146_A_G	chrXV_556102_A_T	0.0697833	6.74533e-07
CBS2888a_CLIB219x	YPD;37;1	chrIV_118702_T_C	chrXII_77146_A_G	chrXV_565236_A_G	0.0660986	2.30456e-06
CLIB219x_M22	6-azauracil;50ug/mL;3	chrIV_1476514_C_T	chrXIV_333907_G_A	chrXV_562396_T_C	0.0689399	7.57243e-06
CLIB219x_M22	Diamide;1.5mM;3	chrI_203371_A_C	chrVIII_16634_C_T	chrXVI_372339_G_A	0.281604	8.64867e-06
CLIB219x_M22	EtOH;;1	chrII_688310_A_T	chrIX_20856_T_A	chrXV_558173_A_G	-0.0731389	1.31033e-06
CLIB219x_M22	EtOH;;1	chrII_688310_A_T	chrIX_20856_T_A	chrXV_571462_G_GTTTA	-0.0735499	1.13872e-06
CLIB219x_M22	EtOH;;1	chrII_688310_A_T	chrIX_20856_T_A	chrXV_562298_A_T	0.077993	2.37544e-07
CLIB219x_M22	EtOH;;1	chrII_688310_A_T	chrIX_20856_T_A	chrXV_565236_A_G	-0.0733331	1.23359e-06
CLIB219x_M22	EtOH;;1	chrIV_393423_T_C	chrXV_558173_A_G	chrXVI_202819_T_C	-0.0708484	3.78653e-06
CLIB219x_M22	EtOH;;1	chrIV_393423_T_C	chrXV_562298_A_T	chrXVI_202819_T_C	0.0675741	1.02556e-05
CLIB219x_M22	EtOH;;1	chrIV_393423_T_C	chrXV_565236_A_G	chrXVI_202819_T_C	-0.0676362	9.71835e-06
CLIB219x_M22	EtOH;;1	chrVII_798910_T_A	chrXIV_285543_G_C	chrXV_565236_A_G	-0.232326	1.21175e-08
CLIB219x_M22	EtOH;;1	chrVII_798910_T_A	chrXIV_344873_T_G	chrXV_565236_A_G	-0.19624	4.11011e-06
CLIB219x_M22	EtOH_Glucose;;1	chrIII_155855_C_T	chrVII_798910_T_A	chrXV_565236_A_G	0.174254	1.79808e-06
CLIB219x_M22	EtOH_Glucose;;1	chrV_148773_A_G	chrVII_798910_T_A	chrXV_565236_A_G	-0.167042	4.59295e-06
CLIB219x_M22	EtOH_Glucose;;1	chrVII_798910_T_A	chrIX_339383_A_G	chrXV_565236_A_G	0.185727	3.02137e-07
CLIB219x_M22	EtOH_Glucose;;1	chrVII_798910_T_A	chrXII_402496_A_G	chrXV_565236_A_G	-0.183149	5.09735e-07
CLIB219x_M22	EtOH_Glucose;;1	chrVII_798910_T_A	chrXIII_589360_A_C	chrXV_565236_A_G	0.175329	1.53713e-06
CLIB219x_M22	EtOH_Glucose;;1	chrVII_798910_T_A	chrXIII_623505_C_T	chrXV_565236_A_G	-0.175299	1.50029e-06
CLIB219x_M22	Fructose;;1	chrII_556079_C_G	chrVII_798910_T_A	chrXV_565236_A_G	-0.171251	3.48251e-07
CLIB219x_M22	Fructose;;1	chrIII_170451_G_T	chrVII_798910_T_A	chrXV_565236_A_G	0.174054	2.41626e-07
CLIB219x_M22	Fructose;;1	chrIV_504204_C_T	chrVII_798910_T_A	chrXV_565236_A_G	-0.175603	1.71738e-07
CLIB219x_M22	Fructose;;1	chrIV_1477628_A_C	chrVII_798910_T_A	chrXV_565236_A_G	-0.182852	5.92896e-08
CLIB219x_M22	Fructose;;1	chrIV_619541_C_T	chrVII_798910_T_A	chrXV_565236_A_G	0.173606	2.5673e-07
CLIB219x_M22	Fructose;;1	chrVII_798910_T_A	chrIX_296155_T_C	chrXV_565236_A_G	-0.181427	6.92943e-08
CLIB219x_M22	Fructose;;1	chrVII_798910_T_A	chrX_83747_A_T	chrXV_565236_A_G	-0.173922	2.28486e-07
CLIB219x_M22	Fructose;;1	chrVII_798910_T_A	chrX_348584_A_G	chrXV_565236_A_G	0.172297	2.70921e-07
CLIB219x_M22	Fructose;;1	chrVII_798910_T_A	chrXI_173558_T_C	chrXV_565236_A_G	-0.153856	3.99006e-06
CLIB219x_M22	Fructose;;1	chrVII_798910_T_A	chrXIII_592335_T_C	chrXV_565236_A_G	0.178857	1.0298e-07
CLIB219x_M22	Fructose;;1	chrVII_798910_T_A	chrXIII_392206_T_C	chrXV_565236_A_G	0.172561	2.81784e-07
CLIB219x_M22	Fructose;;1	chrVII_798910_T_A	chrXIII_323942_A_G	chrXV_565236_A_G	-0.179808	9.24669e-08
CLIB219x_M22	Fructose;;1	chrVII_798910_T_A	chrXIII_892562_TTA_T	chrXV_565236_A_G	0.179049	9.9023e-08
CLIB219x_M22	Galactose;;1	chrVII_798910_T_A	chrXII_291373_GA_G	chrXV_571528_C_T	-0.130781	6.72704e-06
CLIB219x_M22	Galactose;;1	chrVII_393632_C_T	chrXV_571528_C_T	chrXVI_80639_T_A	0.0576625	1.00938e-05
CLIB219x_M22	Galactose;;1	chrVII_393632_C_T	chrXV_571528_C_T	chrXVI_165775_T_A	0.0574869	8.26237e-06
CLIB219x_M22	Galactose;;1	chrIX_30609_A_C	chrXII_291373_GA_G	chrXV_571528_C_T	-0.0656023	8.41432e-08
CLIB219x_M22	Galactose;;1	chrXI_377092_T_C	chrXIII_590222_T_C	chrXV_560539_G_T	0.0592188	5.68238e-06
CLIB219x_M22	Glycerol;;1	chrII_538121_T_C	chrVII_784548_G_A	chrXV_565236_A_G	-0.215714	8.13402e-07
CLIB219x_M22	Glycerol;;1	chrIV_1458101_C_T	chrVII_784548_G_A	chrXV_565236_A_G	0.221125	4.4263e-07
CLIB219x_M22	Glycerol;;1	chrV_283807_C_T	chrXIII_585141_A_G	chrXV_565236_A_G	-0.0990982	7.07791e-08
CLIB219x_M22	Glycerol;;1	chrV_283807_C_T	chrXIII_585141_A_G	chrXV_514962_G_A	-0.106272	8.36889e-09
CLIB219x_M22	Glycerol;;1	chrVII_784548_G_A	chrXI_135083_A_G	chrXV_565236_A_G	-0.195773	7.12429e-06
CLIB219x_M22	Glycerol;;1	chrVII_784548_G_A	chrXIII_399077_G_A	chrXV_565236_A_G	0.220708	4.45186e-07
CLIB219x_M22	Glycerol;;1	chrVII_784548_G_A	chrXIII_585141_A_G	chrXV_565236_A_G	0.214355	9.34708e-07
CLIB219x_M22	Lactate;;1	chrVIII_265246_T_C	chrXV_565236_A_G	chrXVI_202819_T_C	-0.0907295	2.04539e-06
CLIB219x_M22	Lactate;;1	chrXI_379660_A_T	chrXV_565236_A_G	chrXVI_202819_T_C	-0.0847461	6.4269e-06
CLIB219x_M22	Lactate;;1	chrXI_19074_C_T	chrXIII_589416_A_G	chrXV_565236_A_G	0.110957	4.09283e-09
CLIB219x_M22	Lactate;;1	chrXI_233849_C_T	chrXIV_423923_A_C	chrXV_565236_A_G	-0.0872845	5.86034e-06
CLIB219x_M22	Magnesium_Chloride;;1	chrI_203371_A_C	chrXIV_344873_T_G	chrXV_565236_A_G	-0.0584053	1.44198e-06
CLIB219x_M22	Magnesium_Chloride;;1	chrII_548449_G_A	chrVII_798910_T_A	chrXV_565236_A_G	-0.151454	2.87091e-06
CLIB219x_M22	Magnesium_Chloride;;1	chrIII_167541_A_G	chrVII_798910_T_A	chrXV_565236_A_G	0.150902	3.22187e-06
CLIB219x_M22	Magnesium_Chloride;;1	chrIV_390744_A_G	chrVII_798910_T_A	chrXV_565236_A_G	-0.163272	4.51915e-07
CLIB219x_M22	Magnesium_Chloride;;1	chrIV_619541_C_T	chrVII_798910_T_A	chrXV_565236_A_G	0.151225	3.17434e-06
CLIB219x_M22	Magnesium_Chloride;;1	chrV_140298_G_A	chrVII_798910_T_A	chrXV_565236_A_G	-0.151356	3.12224e-06
CLIB219x_M22	Magnesium_Chloride;;1	chrVI_81806_C_T	chrIX_333452_G_A	chrXV_565236_A_G	-0.0624658	9.80692e-06
CLIB219x_M22	Magnesium_Chloride;;1	chrVII_798910_T_A	chrIX_333452_G_A	chrXV_565236_A_G	0.167755	2.2661e-07
CLIB219x_M22	Magnesium_Chloride;;1	chrVII_798910_T_A	chrIX_386085_C_T	chrXV_565236_A_G	-0.169716	1.63085e-07
CLIB219x_M22	Magnesium_Chloride;;1	chrVII_798910_T_A	chrXII_657529_G_A	chrXV_565236_A_G	0.151429	2.87861e-06
CLIB219x_M22	Magnesium_Chloride;;1	chrVII_798910_T_A	chrXIII_592096_G_A	chrXV_565236_A_G	0.153428	2.19587e-06
CLIB219x_M22	Magnesium_Chloride;;1	chrVII_798910_T_A	chrXIII_323942_A_G	chrXV_565236_A_G	-0.15312	2.3389e-06
CLIB219x_M22	Magnesium_Chloride;;1	chrVII_798910_T_A	chrXIV_301794_C_T	chrXV_565236_A_G	-0.173431	5.98199e-08
CLIB219x_M22	Magnesium_Chloride;;1	chrVII_798910_T_A	chrXIV_683256_A_C	chrXV_565236_A_G	-0.159851	8.30311e-07
CLIB219x_M22	Magnesium_Chloride;;1	chrVII_798910_T_A	chrXIV_344873_T_G	chrXV_565236_A_G	-0.169085	1.41845e-07
CLIB219x_M22	Magnesium_Chloride;;1	chrVII_798910_T_A	chrXV_565236_A_G	chrXVI_522770_A_G	0.156779	1.1377e-06
CLIB219x_M22	Magnesium_Chloride;;1	chrVIII_16698_G_A	chrXV_565236_A_G	chrXVI_320885_AC_A	0.0666383	3.52682e-06
CLIB219x_M22	Mannose;;1	chrII_553205_T_C	chrVII_798910_T_A	chrXV_565236_A_G	-0.185179	1.02992e-08
CLIB219x_M22	Mannose;;1	chrII_553205_T_C	chrVIII_16698_G_A	chrXVI_372339_G_A	0.333685	8.92387e-10
CLIB219x_M22	Mannose;;1	chrIII_188202_C_T	chrVII_798910_T_A	chrXV_565236_A_G	0.182882	1.58802e-08
CLIB219x_M22	Mannose;;1	chrV_561877_G_A	chrVIII_16698_G_A	chrXVI_372339_G_A	0.309187	1.15462e-08
CLIB219x_M22	Mannose;;1	chrVII_798910_T_A	chrVIII_269395_A_G	chrXV_565236_A_G	-0.197469	8.47265e-10
CLIB219x_M22	Mannose;;1	chrVII_798910_T_A	chrIX_296155_T_C	chrXV_565236_A_G	-0.191644	3.56e-09
CLIB219x_M22	Mannose;;1	chrVII_798910_T_A	chrX_92932_T_C	chrXV_565236_A_G	0.193537	2.21657e-09
CLIB219x_M22	Mannose;;1	chrVII_798910_T_A	chrXI_173558_T_C	chrXV_565236_A_G	-0.175629	5.49499e-08
CLIB219x_M22	Mannose;;1	chrVII_798910_T_A	chrXII_677383_T_C	chrXV_565236_A_G	0.18853	6.03626e-09
CLIB219x_M22	Mannose;;1	chrVII_798910_T_A	chrXIII_592335_T_C	chrXV_565236_A_G	0.184624	1.17311e-08
CLIB219x_M22	Mannose;;1	chrVII_798910_T_A	chrXIII_392206_T_C	chrXV_565236_A_G	0.17949	2.70531e-08
CLIB219x_M22	Mannose;;1	chrVII_798910_T_A	chrXIII_323942_A_G	chrXV_565236_A_G	-0.183235	1.57815e-08
CLIB219x_M22	Mannose;;1	chrVII_798910_T_A	chrXIV_302222_C_T	chrXV_565236_A_G	-0.205987	1.21578e-10
CLIB219x_M22	Mannose;;1	chrVII_798910_T_A	chrXIV_600904_A_G	chrXV_565236_A_G	-0.18282	1.74514e-08
CLIB219x_M22	Mannose;;1	chrVII_798910_T_A	chrXV_565236_A_G	chrXVI_522770_A_G	0.191032	2.95671e-09
CLIB219x_M22	Mannose;;1	chrVII_906509_T_G	chrVIII_16698_G_A	chrXVI_372339_G_A	0.316515	1.98323e-09
CLIB219x_M22	Mannose;;1	chrVIII_16698_G_A	chrIX_46174_A_G	chrXVI_372339_G_A	0.310629	1.06041e-08
CLIB219x_M22	Mannose;;1	chrVIII_16698_G_A	chrXII_223100_G_A	chrXVI_372339_G_A	0.328073	1.63177e-09
CLIB219x_M22	Mannose;;1	chrVIII_269395_A_G	chrXI_367008_A_G	chrXV_565236_A_G	0.0542776	7.39903e-06
CLIB219x_M22	Methotrexate;0.4mM;2	chrIV_476218_TA_T	chrXI_63984_C_T	chrXIII_494786_C_T	-0.0968194	2.22213e-06
CLIB219x_M22	Raffinose;;1	chrI_196433_C_T	chrXI_361995_G_T	chrXVI_376683_A_G	-0.0599627	9.05647e-06
CLIB219x_M22	Raffinose;;1	chrIV_406241_T_A	chrVII_798910_T_A	chrXV_565236_A_G	-0.168741	2.62095e-06
CLIB219x_M22	Raffinose;;1	chrV_142565_G_A	chrVII_798910_T_A	chrXV_565236_A_G	-0.167203	3.41732e-06
CLIB219x_M22	Raffinose;;1	chrVII_798910_T_A	chrX_396480_G_A	chrXV_565236_A_G	0.16382	5.11434e-06
CLIB219x_M22	Raffinose;;1	chrVII_798910_T_A	chrXIII_399077_G_A	chrXV_565236_A_G	0.160282	7.19368e-06
CLIB219x_M22	Raffinose;;1	chrVII_798910_T_A	chrXIII_327769_G_A	chrXV_565236_A_G	0.168723	2.44693e-06
CLIB219x_M22	Raffinose;;1	chrVII_798910_T_A	chrXIV_302635_C_T	chrXV_565236_A_G	-0.193095	5.43969e-08
CLIB219x_M22	Raffinose;;1	chrVII_798910_T_A	chrXV_565236_A_G	chrXVI_506265_C_A	-0.188739	1.15227e-07
CLIB219x_M22	Sucrose;;1	chrI_196433_C_T	chrXV_565236_A_G	chrXVI_506265_C_A	-0.0592637	2.98657e-06
CLIB219x_M22	Sucrose;;1	chrIV_78875_T_A	chrXII_223100_G_A	chrXV_553989_G_A	-0.0612303	8.5809e-07
CLIB219x_M22	Sucrose;;1	chrVII_798910_T_A	chrIX_292509_G_A	chrXV_565236_A_G	-0.149162	8.67545e-06
CLIB219x_M22	Sucrose;;1	chrVII_798910_T_A	chrXIII_588348_G_A	chrXV_565236_A_G	0.150382	7.01706e-06
CLIB219x_M22	Sucrose;;1	chrVII_798910_T_A	chrXV_565236_A_G	chrXVI_506265_C_A	-0.154094	3.71087e-06
CLIB219x_M22	Sucrose;;1	chrVII_208986_G_A	chrXIII_588348_G_A	chrXV_565236_A_G	-0.0595469	1.70182e-06
CLIB219x_M22	YNB;;1	chrVII_797274_C_G	chrVIII_16698_G_A	chrXV_553989_G_A	-0.106308	6.89746e-06
CLIB219x_M22	YNB;;1	chrVII_797274_C_G	chrVIII_231674_C_T	chrXV_553989_G_A	0.109427	8.32742e-06
CLIB219x_M22	YNB;;1	chrVII_797274_C_G	chrX_394236_A_G	chrXV_553989_G_A	0.110507	8.21953e-06
CLIB219x_M22	YNB;;1	chrVII_798910_T_A	chrVIII_16698_G_A	chrXV_553989_G_A	-0.142716	8.8319e-08
CLIB219x_M22	YNB;;1	chrVII_798910_T_A	chrVIII_231674_C_T	chrXV_553989_G_A	0.138423	8.20131e-07
CLIB219x_M22	YNB;;1	chrVII_798910_T_A	chrX_394236_A_G	chrXV_553989_G_A	0.142436	4.63024e-07
CLIB219x_M22	YNB;;1	chrVII_798910_T_A	chrXV_553989_G_A	chrXVI_376683_A_G	-0.142875	2.2026e-07
CLIB219x_M22	YPD;;1	chrII_556079_C_G	chrVII_798910_T_A	chrXV_565236_A_G	-0.152202	3.81317e-06
CLIB219x_M22	YPD;;1	chrIII_181637_T_C	chrVII_798910_T_A	chrXV_565236_A_G	0.145417	1.04203e-05
CLIB219x_M22	YPD;;1	chrIII_268292_G_A	chrVII_798910_T_A	chrXV_565236_A_G	0.159188	1.48959e-06
CLIB219x_M22	YPD;;1	chrVII_798910_T_A	chrIX_348074_A_T	chrXV_565236_A_G	-0.169382	2.6549e-07
CLIB219x_M22	YPD;;1	chrVII_798910_T_A	chrX_92932_T_C	chrXV_565236_A_G	0.164905	5.67833e-07
CLIB219x_M22	YPD;;1	chrVII_798910_T_A	chrXIII_592096_G_A	chrXV_565236_A_G	0.160831	1.06214e-06
CLIB219x_M22	YPD;;1	chrVII_798910_T_A	chrXIII_392206_T_C	chrXV_565236_A_G	0.150097	5.16188e-06
CLIB219x_M22	YPD;;1	chrVII_798910_T_A	chrXIII_323942_A_G	chrXV_565236_A_G	-0.158213	1.63552e-06
CLIB219x_M22	YPD;;2	chrII_552641_G_A	chrVIII_16698_G_A	chrXVI_372339_G_A	0.347854	9.06102e-09
CLIB219x_M22	YPD;;2	chrIV_622651_T_C	chrVIII_16698_G_A	chrXVI_372339_G_A	0.31944	1.32917e-07
CLIB219x_M22	YPD;;2	chrV_560716_G_A	chrVIII_16698_G_A	chrXVI_372339_G_A	0.332188	4.30818e-08
CLIB219x_M22	YPD;;2	chrVIII_16698_G_A	chrX_163580_T_C	chrXVI_372339_G_A	0.32816	5.82704e-08
CLIB219x_M22	YPD;;3	chrIV_1156406_A_G	chrVII_798910_T_A	chrXV_565236_A_G	0.15906	6.12382e-06
CLIB219x_M22	YPD;;3	chrIV_1477628_A_C	chrVII_798910_T_A	chrXV_565236_A_G	-0.160688	4.95757e-06
CLIB219x_M22	YPD;;3	chrVII_798910_T_A	chrIX_334061_A_G	chrXV_565236_A_G	0.15791	7.07253e-06
CLIB219x_M22	YPD;;3	chrVII_798910_T_A	chrXIII_589360_A_C	chrXV_565236_A_G	0.158979	6.09088e-06
CLIB219x_M22	YPD;;3	chrVII_798910_T_A	chrXIII_405245_G_A	chrXV_565236_A_G	-0.157785	6.80186e-06
CLIB219x_M22	YPD;;3	chrVII_798910_T_A	chrXIII_323942_A_G	chrXV_565236_A_G	-0.156181	9.01374e-06
CLIB219x_M22	YPD;;3	chrVII_798910_T_A	chrXIII_885848_G_A	chrXV_565236_A_G	0.163072	3.36307e-06
CLIB219x_M22	YPD;;3	chrVII_798910_T_A	chrXIV_326003_G_A	chrXV_565236_A_G	-0.15464	1.00478e-05
